# Extensive modulation of a conserved *cis*-regulatory code across 589 grass species

**DOI:** 10.1101/2025.04.23.650228

**Authors:** Charles O. Hale, Sheng-Kai Hsu, Jingjing Zhai, Aimee J. Schulz, Taylor Aubuchon-Elder, Germano Costa-Neto, Allen Gelfond, Mohamed El-Walid, Matthew Hufford, Elizabeth A. Kellogg, Thuy La, Alexandre P. Marand, Arun S. Seetharam, Armin Scheben, Michelle Stitzer, Travis Wrightsman, M. Cinta Romay, Edward S. Buckler

## Abstract

The growing availability of genomes from non-model organisms offers new opportunities to identify functional loci underlying trait variation through comparative genomics. While *cis*-regulatory regions drive much of phenotypic evolution, linking them to specific functions remains challenging. We identified 514 *cis*-regulatory motifs enriched in regulatory regions of five diverse grass species, with 73% consistently enriched across all, suggesting a deeply conserved regulatory code. We then quantified conservation of specific motif instances across 589 grass species, revealing widespread gain and loss over evolutionary time. Conservation declined rapidly over the first few million years of divergence, yet ∼50% of motif instances were conserved back to the origin of grasses ∼100 million years ago. Conservation patterns varied by gene class, with modestly higher conservation at transcription factor genes. To test for adaptive *cis*-regulatory changes, we used phylogenetic mixed models to identify motif gains and losses associated with ecological niche transitions. Our models revealed polygenic adaptation across 810 motif-orthogroup combinations, including convergent gains of HSF/GARP motifs at an Alpha-N-acetylglucosaminidase gene associated with adaptation to temperate environments. Our results support a “stable code, variable sites” model in which *cis*-regulatory evolution involves extensive turnover of individual binding site instances while largely preserving transcription factors’ binding preferences. *Cis*-regulatory changes at hundreds to thousands of genes appear to contribute to environmental adaptation. Our results highlight the potential of comparative genomics and phylogenetic mixed models to reveal the genetic basis of complex traits.
