## Supplemental Table 1 for "Extensive modulation of a conserved *cis*-regulatory code across 589 grass species"

motif_id	Name	Class	Family	Type	UniprotID	SpeciesName	BaseID	TaxGroup	Cluster	ClusterDesc
MA0082.2	squamosa	MADS box factors	Type II		Q38742	Antirrhinum majus	MA0082	plants	cluster_23	MIKC
MA0097.1	bZIP911	Basic leucine zipper factors (bZIP)	Group S	SELEX	O22677	Antirrhinum majus	MA0097	plants	cluster_14	BZIP_TGA
MA0123.1	abi4	AP2/EREBP	ERF/DREB	SELEX	Q8L7W9	Zea mays	MA0123	plants	cluster_24	ERF_DREB_B
MA0128.1	EmBP-1	Basic leucine zipper factors (bZIP)	Group G	SELEX	P25032	Triticum aestivum	MA0128	plants	cluster_07	BHLH_CAMTA
MA0548.3	AGL15	MADS box factors	Type II		Q38847	Arabidopsis thaliana	MA0548	plants	cluster_23	MIKC
MA0549.2	BZR2	Basic helix-loop-helix factors (bHLH)	BES/BZR	ChIP-chip	Q9LN63	Arabidopsis thaliana	MA0549	plants	cluster_07	BHLH_CAMTA
MA0550.3	BZR1	Basic helix-loop-helix factors (bHLH)	BES/BZR	ChIP-chip	Q8S307	Arabidopsis thaliana	MA0550	plants	cluster_07	BHLH_CAMTA
MA0553.1	SMZ	AP2/EREBP	AP2	ChIP-chip	Q6PV68	Arabidopsis thaliana	MA0553	plants	cluster_36	SMZ_RAP2-7_TOE2
MA0554.2	SOC1	MADS box factors	Type II		O64645	Arabidopsis thaliana	MA0554	plants	cluster_23	MIKC
MA0555.2	SVP	MADS box factors	Type II		Q9FVC1	Arabidopsis thaliana	MA0555	plants	cluster_23	MIKC
MA0556.2	AP3	MADS box factors	Type II		P35632	Arabidopsis thaliana	MA0556	plants	cluster_23	MIKC
MA0557.2	FHY3	GCM domain factors	FRS/FRF	ChIP-seq	Q9LIE5	Arabidopsis thaliana	MA0557	plants	cluster_07	BHLH_CAMTA
MA0558.2	FLC	MADS box factors	Type II		Q5Q9J1	Arabidopsis thaliana	MA0558	plants	cluster_23	MIKC
MA0559.1	PI	MADS box factors	MIKC	ChIP-seq	P48007	Arabidopsis thaliana	MA0559	plants	cluster_23	MIKC
MA0560.2	PIF3	Basic helix-loop-helix factors (bHLH)	bHLH	ChIP-seq	O80536	Arabidopsis thaliana	MA0560	plants	cluster_07	BHLH_CAMTA
MA0561.1	PIF4	Basic helix-loop-helix factors (bHLH)	bHLH	ChIP-seq	Q8W2F3	Arabidopsis thaliana	MA0561	plants	cluster_07	BHLH_CAMTA
MA0562.1	PIF5	Basic helix-loop-helix factors (bHLH)	bHLH	ChIP-seq	Q84LH8	Arabidopsis thaliana	MA0562	plants	cluster_07	BHLH_CAMTA
MA0563.2	SEP3	MADS box factors	Type II		O22456	Arabidopsis thaliana	MA0563	plants	cluster_23	MIKC
MA0565.3	FUS3	B3	LAV	DAP-seq	Q9LW31	Arabidopsis thaliana	MA0565	plants	cluster_29	ABI
MA0566.1	MYC2	Basic helix-loop-helix factors (bHLH)	bHLH	PBM	Q39204	Arabidopsis thaliana	MA0566	plants	cluster_07	BHLH_CAMTA
MA0567.1	ERF1B	AP2/EREBP	ERF/DREB	PBM	Q8LDC8	Arabidopsis thaliana	MA0567	plants	cluster_24	ERF_DREB_B
MA0570.3	ABF1	Basic leucine zipper factors (bZIP)	Group A	ChIP-seq	Q9M7Q5	Arabidopsis thaliana	MA0570	plants	cluster_07	BHLH_CAMTA
MA0574.1	MYB15	Tryptophan cluster factors	Myb	SELEX	Q9LTC4	Arabidopsis thaliana	MA0574	plants	cluster_02	MYB_TRB
MA0576.2	RAX3	Tryptophan cluster factors	MYB	SELEX	Q9M2Y9	Arabidopsis thaliana	MA0576	plants	cluster_02	MYB_TRB
MA0577.4	SPL3	C3H(C),C2HC zinc fingers factors	SBP	SELEX	P93015	Arabidopsis thaliana	MA0577	plants	cluster_28	SPL_A
MA0578.1	SPL8	C3H(C),C2HC zinc fingers factors	SBP	SELEX	Q8GXL3	Arabidopsis thaliana	MA0578	plants	cluster_40	SPL8
MA0930.3	ABF3	Basic leucine zipper factors (bZIP)	Group A		Q9M7Q3	Arabidopsis thaliana	MA0930	plants	cluster_07	BHLH_CAMTA
MA0931.2	ABI5	Basic leucine zipper factors (bZIP)	Group A	PBM	Q9SJN0	Arabidopsis thaliana	MA0931	plants	cluster_07	BHLH_CAMTA
MA0932.1	AHL12	A.T hook factors	AHL	PBM	Q8LPN5	Arabidopsis thaliana	MA0932	plants	cluster_09	HDZIP_PLINC_AHL
MA0933.1	AHL20	A.T hook factors	AHL	PBM	Q8GWQ2	Arabidopsis thaliana	MA0933	plants	cluster_09	HDZIP_PLINC_AHL
MA0940.1	AP1	MADS box factors	MIKC	ChIP-seq	P35631	Arabidopsis thaliana	MA0940	plants	cluster_23	MIKC
MA0941.2	ABF2	Basic leucine zipper factors (bZIP)	Group A	PBM	Q9M7Q4	Arabidopsis thaliana	MA0941	plants	cluster_07	BHLH_CAMTA
MA0952.1	ATHB-51	Homeo domain factors	HD-ZIP	PBM	Q9LZR0	Arabidopsis thaliana	MA0952	plants	cluster_09	HDZIP_PLINC_AHL
MA0957.1	BHLH3	Basic helix-loop-helix factors (bHLH)	bHLH	PBM	O23487	Arabidopsis thaliana	MA0957	plants	cluster_07	BHLH_CAMTA
MA0958.1	BHLH13	Basic helix-loop-helix factors (bHLH)	bHLH	PBM	Q9LNJ5	Arabidopsis thaliana	MA0958	plants	cluster_07	BHLH_CAMTA
MA0959.1	AIB	Basic helix-loop-helix factors (bHLH)	bHLH	PBM	Q9ZPY8	Arabidopsis thaliana	MA0959	plants	cluster_07	BHLH_CAMTA
MA0968.3	BZIP68	Basic leucine zipper factors (bZIP)	Group G	DAP-seq	Q84LG2	Arabidopsis thaliana	MA0968	plants	cluster_07	BHLH_CAMTA
MA0971.2	DREB1A	AP2/EREBP	ERF/DREB	PBM	Q9M0L0	Arabidopsis thaliana	MA0971	plants	cluster_15	ERF_DREB_A
MA0972.1	CCA1	Tryptophan cluster factors	Myb-related	PBM	P92973	Arabidopsis thaliana	MA0972	plants	cluster_13	RVE_ARR_GATA
MA0973.2	CDF2	Other C4 zinc finger-type factors	DOF	PBM	Q93ZL5	Arabidopsis thaliana	MA0973	plants	cluster_03	DOF_CDF
MA0975.1	CRF2	AP2/EREBP	ERF/DREB	PBM	Q9SUQ2	Arabidopsis thaliana	MA0975	plants	cluster_24	ERF_DREB_B
MA0976.3	CRF4	AP2/EREBP	ERF/DREB	DAP-seq	Q9SUE3	Arabidopsis thaliana	MA0976	plants	cluster_24	ERF_DREB_B
MA0977.1	DOF2.5	Other C4 zinc finger-type factors	DOF	PBM	Q9ZPY0	Arabidopsis thaliana	MA0977	plants	cluster_03	DOF_CDF
MA0978.1	DREB1E	AP2/EREBP	ERF/DREB	PBM	Q9SGJ6	Arabidopsis thaliana	MA0978	plants	cluster_15	ERF_DREB_A
MA0986.1	DREB2C	AP2/EREBP	ERF/DREB	PBM	Q8LFR2	Arabidopsis thaliana	MA0986	plants	cluster_15	ERF_DREB_A
MA0992.3	ERF4	AP2/EREBP	ERF/DREB	DAP-seq	O80340	Arabidopsis thaliana	MA0992	plants	cluster_24	ERF_DREB_B
MA0994.3	ERF8	AP2/EREBP	ERF/DREB		Q9MAI5	Arabidopsis thaliana	MA0994	plants	cluster_24	ERF_DREB_B
MA1000.3	ERF105	AP2/EREBP	ERF/DREB	DAP-seq	Q8VY90	Arabidopsis thaliana	MA1000	plants	cluster_24	ERF_DREB_B
MA1001.4	ERF076	AP2/EREBP	ERF/DREB		Q9C5I3	Arabidopsis thaliana	MA1001	plants	cluster_24	ERF_DREB_B
MA1004.2	ERF13	AP2/EREBP	ERF/DREB	PBM	Q8L9K1	Arabidopsis thaliana	MA1004	plants	cluster_24	ERF_DREB_B
MA1005.3	ERF082	AP2/EREBP	ERF/DREB	DAP-seq	O80339	Arabidopsis thaliana	MA1005	plants	cluster_24	ERF_DREB_B
MA1006.2	ERF6	AP2/EREBP	ERF/DREB	PBM	Q8VZ91	Arabidopsis thaliana	MA1006	plants	cluster_15	ERF_DREB_A
MA1007.1	PHYPADRAFT_173530	AP2/EREBP	ERF/DREB	PBM		Physcomitrium patens	MA1007	plants	cluster_15	ERF_DREB_A
MA1008.2	PHYPADRAFT_182268	AP2/EREBP	ERF/DREB	PBM	A9S898	Physcomitrium patens	MA1008	plants	cluster_15	ERF_DREB_A
MA1012.1	AGL27	MADS box factors	MIKC	ChIP-seq	Q9AT76	Arabidopsis thaliana	MA1012	plants	cluster_23	MIKC
MA1023.1	PHYPADRAFT_28324	AP2/EREBP	ERF/DREB	PBM		Physcomitrium patens	MA1023	plants	cluster_15	ERF_DREB_A
MA1026.3	ATHB-15	Homeo domain factors	HD-ZIP	DAP-seq	Q9ZU11	Arabidopsis thaliana	MA1026	plants	cluster_09	HDZIP_PLINC_AHL
MA1030.2	P0510F09.23	Tryptophan cluster factors	MYB	PBM	Q5N9C9	Oryza sativa Japonica Group	MA1030	plants	cluster_02	MYB_TRB
MA1033.1	OJ1058_F05.8	Basic leucine zipper factors (bZIP)	Group A	PBM	Q75HX9	Oryza sativa Japonica Group	MA1033	plants	cluster_07	BHLH_CAMTA
MA1034.1	Os05g0497200	AP2/EREBP	ERF/DREB	PBM	Q75K84	Oryza sativa Japonica Group	MA1034	plants	cluster_24	ERF_DREB_B
MA1036.1	MYB111	Tryptophan cluster factors	Myb	PBM	Q9FJ07	Arabidopsis thaliana	MA1036	plants	cluster_02	MYB_TRB
MA1038.2	MYB3	Tryptophan cluster factors	MYB	PBM	Q9S9K9	Arabidopsis thaliana	MA1038	plants	cluster_02	MYB_TRB
MA1039.1	MYB4	Tryptophan cluster factors	Myb	PBM	Q9SZP1	Arabidopsis thaliana	MA1039	plants	cluster_02	MYB_TRB
MA1040.1	MYB46	Tryptophan cluster factors	Myb	PBM	Q9LXV2	Arabidopsis thaliana	MA1040	plants	cluster_02	MYB_TRB
MA1041.1	MYB55	Tryptophan cluster factors	Myb	PBM	Q9M118	Arabidopsis thaliana	MA1041	plants	cluster_02	MYB_TRB
MA1048.1	ERF018	AP2/EREBP	ERF/DREB	PBM	Q9S7L5	Arabidopsis thaliana	MA1048	plants	cluster_15	ERF_DREB_A
MA1049.2	ERF094	AP2/EREBP	ERF/DREB	PBM	Q9LND1	Arabidopsis thaliana	MA1049	plants	cluster_24	ERF_DREB_B
MA1051.1	RAP2-3	AP2/EREBP	ERF/DREB	PBM	P42736	Arabidopsis thaliana	MA1051	plants	cluster_24	ERF_DREB_B
MA1053.1	ERF109	AP2/EREBP	ERF/DREB	PBM	Q9SZ06	Arabidopsis thaliana	MA1053	plants	cluster_24	ERF_DREB_B
MA1055.3	SPL1	C3H(C),C2HC zinc fingers factors	SBP	SELEX	Q9SMX9	Arabidopsis thaliana	MA1055	plants	cluster_28	SPL_A
MA1056.2	SPL11	C3H(C),C2HC zinc fingers factors	SBP	PBM	Q9FZK0	Arabidopsis thaliana	MA1056	plants	cluster_28	SPL_A
MA1061.2	SPT	Basic helix-loop-helix factors (bHLH)	bHLH	PBM	Q9FUA4	Arabidopsis thaliana	MA1061	plants	cluster_07	BHLH_CAMTA
MA1156.2	JKD	C2H2 zinc finger factors	IDD	DAP-seq	Q700D2	Arabidopsis thaliana	MA1156	plants	cluster_08	C2H2_DOF
MA1157.2	NUC	C2H2 zinc finger factors	IDD	DAP-seq	Q9FFH3	Arabidopsis thaliana	MA1157	plants	cluster_08	C2H2_DOF
MA1158.2	MGP	C2H2 zinc finger factors	IDD	DAP-seq	Q9ZWA6	Arabidopsis thaliana	MA1158	plants	cluster_08	C2H2_DOF
MA1159.2	SGR5	C2H2 zinc finger factors	IDD	DAP-seq	F4IPE3	Arabidopsis thaliana	MA1159	plants	cluster_08	C2H2_DOF
MA1160.2	IDD6	C2H2 zinc finger factors	IDD	DAP-seq	Q8RWX7	Arabidopsis thaliana	MA1160	plants	cluster_08	C2H2_DOF
MA1161.1	TSO1	CPP		DAP-seq	Q9LUI3	Arabidopsis thaliana	MA1161	plants	cluster_06	CPP
MA1162.1	TCX2	CPP		DAP-seq	F4JIF5	Arabidopsis thaliana	MA1162	plants	cluster_06	CPP
MA1166.2	PHL12	Tryptophan cluster factors	GARP_G2-like	DAP-seq	Q8VYI2	Arabidopsis thaliana	MA1166	plants	cluster_04	HSF_GARP
MA1182.2	RVE8	Tryptophan cluster factors	MYB-related	DAP-seq	Q8RWU3	Arabidopsis thaliana	MA1182	plants	cluster_13	RVE_ARR_GATA
MA1183.2	RVE6	Tryptophan cluster factors	MYB-related	DAP-seq	Q8H0W3	Arabidopsis thaliana	MA1183	plants	cluster_13	RVE_ARR_GATA
MA1184.2	RVE1	Tryptophan cluster factors	MYB-related	DAP-seq	F4KGY6	Arabidopsis thaliana	MA1184	plants	cluster_13	RVE_ARR_GATA
MA1185.2	LHY	Tryptophan cluster factors	MYB-related	DAP-seq	F4HQG9	Arabidopsis thaliana	MA1185	plants	cluster_13	RVE_ARR_GATA
MA1186.2	YAB4	Tryptophan cluster factors	MYB-related	DAP-seq	Q9M9A3	Arabidopsis thaliana	MA1186	plants	cluster_05	Tryptophan_cluster
MA1187.2	RVE4	Tryptophan cluster factors	MYB-related	DAP-seq	Q6R0G4	Arabidopsis thaliana	MA1187	plants	cluster_13	RVE_ARR_GATA
MA1188.1	At3g11280	Tryptophan cluster factors	Myb-related	DAP-seq		Arabidopsis thaliana	MA1188	plants	cluster_05	Tryptophan_cluster
MA1189.2	AT5G61620	Tryptophan cluster factors	MYB-related	DAP-seq	Q9FKF9	Arabidopsis thaliana	MA1189	plants	cluster_05	Tryptophan_cluster
MA1190.2	RVE5	Tryptophan cluster factors	MYB-related	DAP-seq	C0SVG5	Arabidopsis thaliana	MA1190	plants	cluster_13	RVE_ARR_GATA
MA1191.2	RVE7L	Tryptophan cluster factors	MYB-related	DAP-seq	F4J2J6	Arabidopsis thaliana	MA1191	plants	cluster_13	RVE_ARR_GATA
MA1192.2	DIV1	Tryptophan cluster factors	MYB-related	DAP-seq		Arabidopsis thaliana	MA1192	plants	cluster_05	Tryptophan_cluster
MA1193.2	AT2G38090	Tryptophan cluster factors	MYB-related	DAP-seq		Arabidopsis thaliana	MA1193	plants	cluster_05	Tryptophan_cluster
MA1194.2	AT3G10580	Tryptophan cluster factors	MYB-related	DAP-seq		Arabidopsis thaliana	MA1194	plants	cluster_05	Tryptophan_cluster
MA1195.2	AT5G56840	Tryptophan cluster factors	MYB-related	DAP-seq		Arabidopsis thaliana	MA1195	plants	cluster_05	Tryptophan_cluster
MA1196.2	AT5G05790	Tryptophan cluster factors	MYB-related	DAP-seq		Arabidopsis thaliana	MA1196	plants	cluster_05	Tryptophan_cluster
MA1199.1	AGL16	MADS box factors	MIKC	DAP-seq	A2RVQ5	Arabidopsis thaliana	MA1199	plants	cluster_23	MIKC
MA1203.1	AGL63	MADS box factors	MIKC	DAP-seq	Q9SA07	Arabidopsis thaliana	MA1203	plants	cluster_23	MIKC
MA1204.1	AGL13	MADS box factors	MIKC	DAP-seq	Q38837	Arabidopsis thaliana	MA1204	plants	cluster_23	MIKC
MA1205.1	AGL6	MADS box factors	MIKC	DAP-seq	P29386	Arabidopsis thaliana	MA1205	plants	cluster_23	MIKC
MA1207.2	GT-3a	Tryptophan cluster factors	Trihelix	DAP-seq	Q9SDW0	Arabidopsis thaliana	MA1207	plants	cluster_07	BHLH_CAMTA
MA1208.2	GT-2	Tryptophan cluster factors	Trihelix	DAP-seq	Q39117	Arabidopsis thaliana	MA1208	plants	cluster_10	WRKY
MA1212.2	ATHB-13	Homeo domain factors	HD-ZIP	DAP-seq	Q8LC03	Arabidopsis thaliana	MA1212	plants	cluster_09	HDZIP_PLINC_AHL
MA1213.3	ZHD3	Homeo domain factors	PLINC		O64722	Arabidopsis thaliana	MA1213	plants	cluster_09	HDZIP_PLINC_AHL
MA1214.2	ATHB-40	Homeo domain factors	HD-ZIP	DAP-seq	O23208	Arabidopsis thaliana	MA1214	plants	cluster_09	HDZIP_PLINC_AHL
MA1215.2	ATHB-53	Homeo domain factors	HD-ZIP	DAP-seq	Q9LVR0	Arabidopsis thaliana	MA1215	plants	cluster_09	HDZIP_PLINC_AHL
MA1218.2	DREB1D	AP2/EREBP	ERF/DREB	DAP-seq	Q9FJ93	Arabidopsis thaliana	MA1218	plants	cluster_15	ERF_DREB_A
MA1219.3	ERF011	AP2/EREBP	ERF/DREB		Q9SNE1	Arabidopsis thaliana	MA1219	plants	cluster_15	ERF_DREB_A
MA1220.2	TINY	AP2/EREBP	ERF/DREB	DAP-seq	Q39127	Arabidopsis thaliana	MA1220	plants	cluster_15	ERF_DREB_A
MA1221.1	RAP2-6	AP2/EREBP	ERF/DREB	DAP-seq	Q7G1L2	Arabidopsis thaliana	MA1221	plants	cluster_24	ERF_DREB_B
MA1222.1	ERF014	AP2/EREBP	ERF/DREB	DAP-seq	Q9LPE8	Arabidopsis thaliana	MA1222	plants	cluster_24	ERF_DREB_B
MA1223.2	ERF035	AP2/EREBP	ERF/DREB	DAP-seq	Q9M210	Arabidopsis thaliana	MA1223	plants	cluster_15	ERF_DREB_A
MA1225.1	ERF5	AP2/EREBP	ERF/DREB	DAP-seq	O80341	Arabidopsis thaliana	MA1225	plants	cluster_24	ERF_DREB_B
MA1226.2	DREB2G	AP2/EREBP	ERF/DREB	DAP-seq	P61827	Arabidopsis thaliana	MA1226	plants	cluster_24	ERF_DREB_B
MA1228.2	ERF091	AP2/EREBP	ERF/DREB	DAP-seq	Q8LBQ7	Arabidopsis thaliana	MA1228	plants	cluster_24	ERF_DREB_B
MA1229.2	ERF034	AP2/EREBP	ERF/DREB	DAP-seq	Q8LBQ7	Arabidopsis thaliana	MA1229	plants	cluster_15	ERF_DREB_A
MA1230.2	ERF037	AP2/EREBP	ERF/DREB	DAP-seq	O80654	Arabidopsis thaliana	MA1230	plants	cluster_15	ERF_DREB_A
MA1231.3	ERF15	AP2/EREBP	ERF/DREB		Q8VYM0	Arabidopsis thaliana	MA1231	plants	cluster_24	ERF_DREB_B
MA1232.2	ERF054	AP2/EREBP	ERF/DREB	DAP-seq	Q9M0J3	Arabidopsis thaliana	MA1232	plants	cluster_15	ERF_DREB_A
MA1233.3	ERF021	AP2/EREBP	ERF/DREB	DAP-seq	Q9C9I2	Arabidopsis thaliana	MA1233	plants	cluster_15	ERF_DREB_A
MA1234.2	ERF017	AP2/EREBP	ERF/DREB	DAP-seq	Q84QC2	Arabidopsis thaliana	MA1234	plants	cluster_15	ERF_DREB_A
MA1238.3	ERF038	AP2/EREBP	ERF/DREB	DAP-seq	Q9ZQP3	Arabidopsis thaliana	MA1238	plants	cluster_15	ERF_DREB_A
MA1239.2	ERF104	AP2/EREBP	ERF/DREB	DAP-seq	Q9FKG1	Arabidopsis thaliana	MA1239	plants	cluster_24	ERF_DREB_B
MA1240.2	ERF077	AP2/EREBP	ERF/DREB	DAP-seq	Q9ZWA2	Arabidopsis thaliana	MA1240	plants	cluster_24	ERF_DREB_B
MA1241.2	ERF043	AP2/EREBP	ERF/DREB	DAP-seq	Q9M080	Arabidopsis thaliana	MA1241	plants	cluster_15	ERF_DREB_A
MA1242.1	DREB2F	AP2/EREBP	ERF/DREB	DAP-seq	Q9SVX5	Arabidopsis thaliana	MA1242	plants	cluster_24	ERF_DREB_B
MA1244.2	ABR1	AP2/EREBP	ERF/DREB	DAP-seq	Q9FGF8	Arabidopsis thaliana	MA1244	plants	cluster_24	ERF_DREB_B
MA1245.3	ERF112	AP2/EREBP	ERF/DREB	DAP-seq	P93007	Arabidopsis thaliana	MA1245	plants	cluster_24	ERF_DREB_B
MA1246.2	LEP	AP2/EREBP	ERF/DREB	DAP-seq	Q9M644	Arabidopsis thaliana	MA1246	plants	cluster_24	ERF_DREB_B
MA1247.2	ERF087	AP2/EREBP	ERF/DREB	DAP-seq	Q9FZ90	Arabidopsis thaliana	MA1247	plants	cluster_24	ERF_DREB_B
MA1248.2	ERF012	AP2/EREBP	ERF/DREB	DAP-seq	Q9SFE4	Arabidopsis thaliana	MA1248	plants	cluster_15	ERF_DREB_A
MA1250.2	DREB2D	AP2/EREBP	ERF/DREB	DAP-seq	Q9LQZ2	Arabidopsis thaliana	MA1250	plants	cluster_24	ERF_DREB_B
MA1251.2	RAP2-9	AP2/EREBP	ERF/DREB	DAP-seq	Q8W3M3	Arabidopsis thaliana	MA1251	plants	cluster_15	ERF_DREB_A
MA1252.2	ERF086	AP2/EREBP	ERF/DREB	DAP-seq	Q6J9Q2	Arabidopsis thaliana	MA1252	plants	cluster_24	ERF_DREB_B
MA1253.2	ERF036	AP2/EREBP	ERF/DREB	DAP-seq	Q9LU18	Arabidopsis thaliana	MA1253	plants	cluster_15	ERF_DREB_A
MA1256.2	RAP2-12	AP2/EREBP	ERF/DREB	DAP-seq	Q9SSA8	Arabidopsis thaliana	MA1256	plants	cluster_24	ERF_DREB_B
MA1257.2	ERF9	AP2/EREBP	ERF/DREB	DAP-seq	Q9FE67	Arabidopsis thaliana	MA1257	plants	cluster_37	ERF9_AS2
MA1258.2	DREB2A	AP2/EREBP	ERF/DREB	DAP-seq	O82132	Arabidopsis thaliana	MA1258	plants	cluster_15	ERF_DREB_A
MA1259.2	ERF023	AP2/EREBP	ERF/DREB	DAP-seq	Q1ECI2	Arabidopsis thaliana	MA1259	plants	cluster_15	ERF_DREB_A
MA1260.2	ERF013	AP2/EREBP	ERF/DREB	DAP-seq	Q9CAP4	Arabidopsis thaliana	MA1260	plants	cluster_15	ERF_DREB_A
MA1261.2	ERF122	AP2/EREBP	ERF/DREB	DAP-seq	Q38Q40	Arabidopsis thaliana	MA1261	plants	cluster_24	ERF_DREB_B
MA1262.2	ERF2	AP2/EREBP	ERF/DREB	DAP-seq	O80338	Arabidopsis thaliana	MA1262	plants	cluster_24	ERF_DREB_B
MA1263.2	ERF055	AP2/EREBP	ERF/DREB	DAP-seq	Q9SKW5	Arabidopsis thaliana	MA1263	plants	cluster_15	ERF_DREB_A
MA1264.2	ERF095	AP2/EREBP	ERF/DREB	DAP-seq	Q9LTC6	Arabidopsis thaliana	MA1264	plants	cluster_24	ERF_DREB_B
MA1265.3	ERF015	AP2/EREBP	ERF/DREB	DAP-seq	Q6NLD5	Arabidopsis thaliana	MA1265	plants	cluster_15	ERF_DREB_A
MA1266.2	RAP2-11	AP2/EREBP	ERF/DREB	DAP-seq	Q6J9S1	Arabidopsis thaliana	MA1266	plants	cluster_24	ERF_DREB_B
MA1267.2	DOF5.8	Other C4 zinc finger-type factors	DOF	DAP-seq	Q9FGD6	Arabidopsis thaliana	MA1267	plants	cluster_08	C2H2_DOF
MA1268.2	CDF5	Other C4 zinc finger-type factors	DOF	DAP-seq	Q9SEZ3	Arabidopsis thaliana	MA1268	plants	cluster_08	C2H2_DOF
MA1270.2	DOF3.2	Other C4 zinc finger-type factors	DOF	DAP-seq	Q9M1E6	Arabidopsis thaliana	MA1270	plants	cluster_08	C2H2_DOF
MA1273.2	DOF4.2	Other C4 zinc finger-type factors	DOF	DAP-seq	Q9SUB1	Arabidopsis thaliana	MA1273	plants	cluster_03	DOF_CDF
MA1274.1	DOF3.6	Other C4 zinc finger-type factors	DOF	DAP-seq	Q9M2U1	Arabidopsis thaliana	MA1274	plants	cluster_08	C2H2_DOF
MA1275.2	DOF1.6	Other C4 zinc finger-type factors	DOF	DAP-seq	Q9SX97	Arabidopsis thaliana	MA1275	plants	cluster_03	DOF_CDF
MA1276.2	DOF3.5	Other C4 zinc finger-type factors	DOF	DAP-seq	Q9SVC5	Arabidopsis thaliana	MA1276	plants	cluster_03	DOF_CDF
MA1277.2	DOF1.7	Other C4 zinc finger-type factors	DOF	DAP-seq	O82155	Arabidopsis thaliana	MA1277	plants	cluster_03	DOF_CDF
MA1278.2	DOF3.4	Other C4 zinc finger-type factors	DOF	DAP-seq	Q39088	Arabidopsis thaliana	MA1278	plants	cluster_08	C2H2_DOF
MA1279.2	DOF1.5	Other C4 zinc finger-type factors	DOF	DAP-seq	P68350	Arabidopsis thaliana	MA1279	plants	cluster_08	C2H2_DOF
MA1280.2	DOF5.4	Other C4 zinc finger-type factors	DOF	DAP-seq	Q8LDR0	Arabidopsis thaliana	MA1280	plants	cluster_03	DOF_CDF
MA1281.2	DOF5.1	Other C4 zinc finger-type factors	DOF	DAP-seq	Q9LZ56	Arabidopsis thaliana	MA1281	plants	cluster_08	C2H2_DOF
MA1292.2	MYB27	Tryptophan cluster factors	MYB	DAP-seq	Q9SCP1	Arabidopsis thaliana	MA1292	plants	cluster_02	MYB_TRB
MA1320.2	SPL15	C3H(C),C2HC zinc fingers factors	SBP	DAP-seq	Q9M2Q6	Arabidopsis thaliana	MA1320	plants	cluster_28	SPL_A
MA1323.2	GATA19	Other C4 zinc finger-type factors	C4-GATA-related	DAP-seq	Q6QPM2	Arabidopsis thaliana	MA1323	plants	cluster_13	RVE_ARR_GATA
MA1324.1	GATA20	Other C4 zinc finger-type factors	C4-GATA-related	DAP-seq	Q9ZPX0	Arabidopsis thaliana	MA1324	plants	cluster_13	RVE_ARR_GATA
MA1326.2	ZHD5	Homeo domain factors	PLINC	DAP-seq	Q9FRL5	Arabidopsis thaliana	MA1326	plants	cluster_09	HDZIP_PLINC_AHL
MA1327.3	ATHB-23	Homeo domain factors	HD-ZIP	DAP-seq	Q8LFD3	Arabidopsis thaliana	MA1327	plants	cluster_09	HDZIP_PLINC_AHL
MA1328.1	ZHD9	Homeo domain factors	PLINC	DAP-seq	Q8LFD3	Arabidopsis thaliana	MA1328	plants	cluster_06	CPP
MA1329.3	ZHD1	Homeo domain factors	PLINC	DAP-seq	Q9SB61	Arabidopsis thaliana	MA1329	plants	cluster_09	HDZIP_PLINC_AHL
MA1330.2	ZHD6	Homeo domain factors	PLINC	DAP-seq		Arabidopsis thaliana	MA1330	plants	cluster_09	HDZIP_PLINC_AHL
MA1331.2	BEH4	Basic helix-loop-helix factors (bHLH)	BES/BZR	DAP-seq	Q9ZV88	Arabidopsis thaliana	MA1331	plants	cluster_07	BHLH_CAMTA
MA1332.2	BEH2	Basic helix-loop-helix factors (bHLH)	BES/BZR	DAP-seq	Q94A43	Arabidopsis thaliana	MA1332	plants	cluster_07	BHLH_CAMTA
MA1333.2	BEH3	Basic helix-loop-helix factors (bHLH)	BES/BZR	DAP-seq	O49404	Arabidopsis thaliana	MA1333	plants	cluster_07	BHLH_CAMTA
MA1334.2	BZIP11	Basic leucine zipper factors (bZIP)	Group S	DAP-seq	O65683	Arabidopsis thaliana	MA1334	plants	cluster_14	BZIP_TGA
MA1337.2	BZIP44	Basic leucine zipper factors (bZIP)	Group S	DAP-seq	C0Z2L5	Arabidopsis thaliana	MA1337	plants	cluster_14	BZIP_TGA
MA1338.3	DPBF3	Basic leucine zipper factors (bZIP)	Group A		Q9LES3	Arabidopsis thaliana	MA1338	plants	cluster_07	BHLH_CAMTA
MA1339.1	BZIP43	Basic leucine zipper factors (bZIP)	Group S	DAP-seq	Q9FMC2	Arabidopsis thaliana	MA1339	plants	cluster_14	BZIP_TGA
MA1340.2	BZIP3	Basic leucine zipper factors (bZIP)	Group S	DAP-seq	Q9LFU3	Arabidopsis thaliana	MA1340	plants	cluster_14	BZIP_TGA
MA1341.2	BZIP53	Basic leucine zipper factors (bZIP)	Group S	DAP-seq	Q9LZP8	Arabidopsis thaliana	MA1341	plants	cluster_14	BZIP_TGA
MA1344.2	BZIP28	Basic leucine zipper factors (bZIP)	Group B	DAP-seq	Q9SG86	Arabidopsis thaliana	MA1344	plants	cluster_07	BHLH_CAMTA
MA1345.2	BZIP48	Basic leucine zipper factors (bZIP)	Group S	DAP-seq	Q8RU59	Arabidopsis thaliana	MA1345	plants	cluster_14	BZIP_TGA
MA1349.2	BZIP16	Basic leucine zipper factors (bZIP)	Group G	DAP-seq	Q501B2	Arabidopsis thaliana	MA1349	plants	cluster_07	BHLH_CAMTA
MA1350.1	BZIP42	Basic leucine zipper factors (bZIP)	Group S	DAP-seq	Q9LW45	Arabidopsis thaliana	MA1350	plants	cluster_14	BZIP_TGA
MA1351.3	GBF3	Basic leucine zipper factors (bZIP)	Group G		P42776	Arabidopsis thaliana	MA1351	plants	cluster_07	BHLH_CAMTA
MA1361.2	bHLH18	Basic helix-loop-helix factors (bHLH)	bHLH	DAP-seq	Q1PF17	Arabidopsis thaliana	MA1361	plants	cluster_07	BHLH_CAMTA
MA1363.1	LRL2	Basic helix-loop-helix factors (bHLH)	bHLH	DAP-seq	Q8S3D5	Arabidopsis thaliana	MA1363	plants	cluster_07	BHLH_CAMTA
MA1364.2	BHLH72	Basic helix-loop-helix factors (bHLH)	bHLH	DAP-seq	Q570R7	Arabidopsis thaliana	MA1364	plants	cluster_07	BHLH_CAMTA
MA1366.2	DF1	Tryptophan cluster factors	Trihelix	DAP-seq	Q9C6K3	Arabidopsis thaliana	MA1366	plants	cluster_10	WRKY
MA1370.2	IDD5	C2H2 zinc finger factors	IDD	DAP-seq	Q9ZUL3	Arabidopsis thaliana	MA1370	plants	cluster_08	C2H2_DOF
MA1371.2	IDD4	C2H2 zinc finger factors	IDD	DAP-seq	Q8GYC1	Arabidopsis thaliana	MA1371	plants	cluster_08	C2H2_DOF
MA1372.2	ZAT10	C2H2 zinc finger factors	C2H2	DAP-seq	Q96289	Arabidopsis thaliana	MA1372	plants	cluster_35	ZAT10_SIZF2
MA1373.1	GAF1	C2H2 zinc finger factors	IDD	DAP-seq	Q9SCQ6	Arabidopsis thaliana	MA1373	plants	cluster_08	C2H2_DOF
MA1374.2	IDD7	C2H2 zinc finger factors	IDD	DAP-seq	Q8H1F5	Arabidopsis thaliana	MA1374	plants	cluster_08	C2H2_DOF
MA1376.2	DEAR3	AP2/EREBP	ERF/DREB	PBM	O22174	Arabidopsis thaliana	MA1376	plants	cluster_24	ERF_DREB_B
MA1379.1	SOL1	CPP		DAP-seq	Q9M9H7	Arabidopsis thaliana	MA1379	plants	cluster_06	CPP
MA1380.1	TCX6	CPP		DAP-seq	Q9SL70	Arabidopsis thaliana	MA1380	plants	cluster_06	CPP
MA1382.2	FAR1	GCM domain factors	FRS/FRF	DAP-seq	Q9SWG3	Arabidopsis thaliana	MA1382	plants	cluster_07	BHLH_CAMTA
MA1383.2	KAN2	Tryptophan cluster factors	GARP_G2-like	DAP-seq	Q9C616	Arabidopsis thaliana	MA1383	plants	cluster_04	HSF_GARP
MA1384.1	PHL7	Tryptophan cluster factors	GARP_G2-like	DAP-seq	Q9SJW0	Arabidopsis thaliana	MA1384	plants	cluster_04	HSF_GARP
MA1385.2	AT2G40260	Tryptophan cluster factors	GARP_G2-like	DAP-seq		Arabidopsis thaliana	MA1385	plants	cluster_04	HSF_GARP
MA1401.2	RVE7	Tryptophan cluster factors	MYB-related	DAP-seq	B3H5A8	Arabidopsis thaliana	MA1401	plants	cluster_13	RVE_ARR_GATA
MA1402.1	BPC6	BBR/BPC		DAP-seq	Q8L999	Arabidopsis thaliana	MA1402	plants	cluster_21	BPC
MA1403.1	BPC5	BBR/BPC		DAP-seq	F4JUI3	Arabidopsis thaliana	MA1403	plants	cluster_21	BPC
MA1404.1	BPC1	BBR/BPC		DAP-seq	Q9SKD0	Arabidopsis thaliana	MA1404	plants	cluster_21	BPC
MA1411.2	TSAR1	Basic helix-loop-helix factors (bHLH)	bHLH	PBM		Medicago truncatula	MA1411	plants	cluster_07	BHLH_CAMTA
MA1412.2	TSAR2	Basic helix-loop-helix factors (bHLH)	bHLH	PBM		Medicago truncatula	MA1412	plants	cluster_07	BHLH_CAMTA
MA1415.2	REF6	C2H2 zinc finger factors	Jumonji	ChIP-seq	Q9STM3	Arabidopsis thaliana	MA1415	plants	cluster_11	MYB
MA1416.1	RAMOSA1	C2H2 zinc finger factors	C2H2	PBM		Zea mays	MA1416	plants	cluster_21	BPC
MA1417.2	O2	Basic leucine zipper factors (bZIP)	Group C	ChIP-seq	P12959	Zea mays	MA1417	plants	cluster_14	BZIP_TGA
MA1424.2	ERF019	AP2/EREBP	ERF/DREB	DAP-seq	O80542	Arabidopsis thaliana	MA1424	plants	cluster_15	ERF_DREB_A
MA1425.2	HYH	Basic leucine zipper factors (bZIP)	Group H	PBM	Q8W191	Arabidopsis thaliana	MA1425	plants	cluster_07	BHLH_CAMTA
MA1659.2	ABF4	Basic leucine zipper factors (bZIP)	Group A	DAP-seq	Q9M7Q2	Arabidopsis thaliana	MA1659	plants	cluster_07	BHLH_CAMTA
MA1660.2	NAC013	GCM domain factors	NAC	DAP-seq	F4IED2	Arabidopsis thaliana	MA1660	plants	cluster_16	NAC_A
MA1663.3	NAC050	GCM domain factors	NAC		Q9SQX9	Arabidopsis thaliana	MA1663	plants	cluster_25	NAC_C
MA1669.2	DREB1B	AP2/EREBP	ERF/DREB	DAP-seq	P93835	Arabidopsis thaliana	MA1669	plants	cluster_15	ERF_DREB_A
MA1671.2	ERF118	AP2/EREBP	ERF/DREB	DAP-seq	Q9CA27	Arabidopsis thaliana	MA1671	plants	cluster_24	ERF_DREB_B
MA1672.2	GBF2	Basic leucine zipper factors (bZIP)	Group G	PBM	P42775	Arabidopsis thaliana	MA1672	plants	cluster_07	BHLH_CAMTA
MA1677.2	NAC078	GCM domain factors	NAC	DAP-seq	Q84K00	Arabidopsis thaliana	MA1677	plants	cluster_25	NAC_C
MA1678.3	NTL8	GCM domain factors	NAC		Q9XIN7	Arabidopsis thaliana	MA1678	plants	cluster_25	NAC_C
MA1679.2	RAP2-1	AP2/EREBP	ERF/DREB	DAP-seq	Q8LC30	Arabidopsis thaliana	MA1679	plants	cluster_15	ERF_DREB_A
MA1682.2	TCX3	CPP		DAP-seq	Q8L548	Arabidopsis thaliana	MA1682	plants	cluster_06	CPP
MA1685.2	ARF10	B3	ARF	DAP-seq	D9HNT7	Zea mays	MA1685	plants	cluster_01	ARF_TCP
MA1687.1	ARF14	B3	ARF	DAP-seq	D9HNU1	Zea mays	MA1687	plants	cluster_01	ARF_TCP
MA1688.2	ARF16	B3	ARF	DAP-seq	K7URZ7	Zea mays	MA1688	plants	cluster_17	ARF_RAV
MA1697.2	ARF4	B3	ARF	DAP-seq	D9HNT1	Zea mays	MA1697	plants	cluster_17	ARF_RAV
MA1698.2	ARF7	B3	ARF	DAP-seq	D9HNT4	Zea mays	MA1698	plants	cluster_17	ARF_RAV
MA1738.1	ATMYB31	Tryptophan cluster factors	Myb	DAP-seq	Q9CA52	Arabidopsis thaliana	MA1738	plants	cluster_02	MYB_TRB
MA1743.2	BZIP2	Basic leucine zipper factors (bZIP)	Group S	DAP-seq	Q9SI15	Arabidopsis thaliana	MA1743	plants	cluster_14	BZIP_TGA
MA1745.2	BZIP63	Basic leucine zipper factors (bZIP)	Group C	PBM	B9DGI8	Arabidopsis thaliana	MA1745	plants	cluster_07	BHLH_CAMTA
MA1752.2	ERF025	AP2/EREBP	ERF/DREB	DAP-seq	Q9FJ90	Arabidopsis thaliana	MA1752	plants	cluster_15	ERF_DREB_A
MA1753.2	ERF057	AP2/EREBP	ERF/DREB	DAP-seq	Q9FJQ2	Arabidopsis thaliana	MA1753	plants	cluster_24	ERF_DREB_B
MA1754.2	ERF073	AP2/EREBP	ERF/DREB	DAP-seq	Q8H0T5	Arabidopsis thaliana	MA1754	plants	cluster_24	ERF_DREB_B
MA1758.2	HSFA1E	Heat shock factors	HSF		Q9SCW5	Arabidopsis thaliana	MA1758	plants	cluster_04	HSF_GARP
MA1759.2	HSFA4A	Heat shock factors	HSF		O49403	Arabidopsis thaliana	MA1759	plants	cluster_04	HSF_GARP
MA1761.2	HSFB3	Heat shock factors	HSF		O22230	Arabidopsis thaliana	MA1761	plants	cluster_04	HSF_GARP
MA1762.2	MYB10	Tryptophan cluster factors	MYB	DAP-seq	Q9LTV4	Arabidopsis thaliana	MA1762	plants	cluster_02	MYB_TRB
MA1766.2	MYB17	Tryptophan cluster factors	MYB	DAP-seq	Q9M2D9	Arabidopsis thaliana	MA1766	plants	cluster_02	MYB_TRB
MA1768.2	MYB30	Tryptophan cluster factors	MYB	DAP-seq	Q9SCU7	Arabidopsis thaliana	MA1768	plants	cluster_02	MYB_TRB
MA1769.2	MYB39	Tryptophan cluster factors	MYB	DAP-seq	Q8GWP0	Arabidopsis thaliana	MA1769	plants	cluster_02	MYB_TRB
MA1770.2	MYB40	Tryptophan cluster factors	MYB	DAP-seq	F4K6R6	Arabidopsis thaliana	MA1770	plants	cluster_02	MYB_TRB
MA1771.2	MYB41	Tryptophan cluster factors	MYB	DAP-seq	Q9M0J5	Arabidopsis thaliana	MA1771	plants	cluster_02	MYB_TRB
MA1772.2	MYB43	Tryptophan cluster factors	MYB	DAP-seq	Q9SPG7	Arabidopsis thaliana	MA1772	plants	cluster_02	MYB_TRB
MA1773.2	MYB51	Tryptophan cluster factors	MYB	DAP-seq	O49782	Arabidopsis thaliana	MA1773	plants	cluster_02	MYB_TRB
MA1774.2	MYB60	Tryptophan cluster factors	MYB	DAP-seq	Q8GYP5	Arabidopsis thaliana	MA1774	plants	cluster_02	MYB_TRB
MA1775.2	MYB61	Tryptophan cluster factors	MYB	DAP-seq	Q8VZQ2	Arabidopsis thaliana	MA1775	plants	cluster_02	MYB_TRB
MA1776.2	MYB67	Tryptophan cluster factors	MYB	DAP-seq	Q9LTW2	Arabidopsis thaliana	MA1776	plants	cluster_02	MYB_TRB
MA1777.2	MYB74	Tryptophan cluster factors	MYB	DAP-seq	Q9M0Y5	Arabidopsis thaliana	MA1777	plants	cluster_02	MYB_TRB
MA1778.2	MYB80	Tryptophan cluster factors	MYB	DAP-seq	Q9XHV0	Arabidopsis thaliana	MA1778	plants	cluster_02	MYB_TRB
MA1779.2	MYB83	Tryptophan cluster factors	MYB	DAP-seq	Q9C6U1	Arabidopsis thaliana	MA1779	plants	cluster_02	MYB_TRB
MA1781.2	MYB94	Tryptophan cluster factors	MYB	DAP-seq	Q9SN78	Arabidopsis thaliana	MA1781	plants	cluster_02	MYB_TRB
MA1789.1	NAC071	GCM domain factors	NAC	DAP-seq	O49697	Arabidopsis thaliana	MA1789	plants	cluster_16	NAC_A
MA1795.2	RAP2-4	AP2/EREBP	ERF/DREB	PBM	Q8H1E4	Arabidopsis thaliana	MA1795	plants	cluster_15	ERF_DREB_A
MA1796.1	RAP2-7	AP2/EREBP	AP2	PBM	Q9SK03	Arabidopsis thaliana	MA1796	plants	cluster_36	SMZ_RAP2-7_TOE2
MA1807.2	ZHD10	Homeo domain factors	PLINC	DAP-seq	Q9FIW9	Arabidopsis thaliana	MA1807	plants	cluster_09	HDZIP_PLINC_AHL
MA1810.2	GLYMA-08G357600	B3	LAV	ChIP-seq	I1KZD3	Glycine max	MA1810	plants	cluster_29	ABI
MA1814.2	RIN	MADS box factors	Type II		Q8S4L4	Solanum lycopersicum	MA1814	plants	cluster_23	MIKC
MA1815.2	GRF4	C3H zinc finger factors	GRF	ChIP-seq	Q6ZIK5	Oryza sativa	MA1815	plants	cluster_12	BZIP
MA1817.2	Zm00001d020267	AP2/EREBP	ERF/DREB	ChIP-seq	A0A060D1F1	Zea mays	MA1817	plants	cluster_24	ERF_DREB_B
MA1818.1	Zm00001d052229	AP2/EREBP	ERF/DREB	ChIP-seq	C4JBG6	Zea mays	MA1818	plants	cluster_24	ERF_DREB_B
MA1819.2	Zm00001d005892	AP2/EREBP	ERF/DREB	ChIP-seq	A0A1D6ERG6	Zea mays	MA1819	plants	cluster_24	ERF_DREB_B
MA1820.2	Zm00001d024324	AP2/EREBP	ERF/DREB	ChIP-seq	K7TL41	Zea mays	MA1820	plants	cluster_24	ERF_DREB_B
MA1821.2	Zm00001d020595	AP2/EREBP	ERF/DREB	ChIP-seq	A0A1D6I4Y7	Zea mays	MA1821	plants	cluster_24	ERF_DREB_B
MA1822.2	Zm00001d018571	Basic leucine zipper factors (bZIP)		ChIP-seq	A0A1D6HQE4	Zea mays	MA1822	plants	cluster_28	SPL_A
MA1823.2	Zm00001d027846	Other C4 zinc finger-type factors	DOF	ChIP-seq	B4FDH4	Zea mays	MA1823	plants	cluster_25	NAC_C
MA1824.2	Zm00001d005692	Homeo domain factors	HD-ZIP	ChIP-seq	C0PNY4	Zea mays	MA1824	plants	cluster_09	HDZIP_PLINC_AHL
MA1830.2	Zm00001d015407	Tryptophan cluster factors	GARP_G2-like	ChIP-seq	A0A060D7H5	Zea mays	MA1830	plants	cluster_04	HSF_GARP
MA1831.2	Zm00001d031796	AP2/EREBP	ERF/DREB	ChIP-seq	A0A060D609	Zea mays	MA1831	plants	cluster_24	ERF_DREB_B
MA1832.2	Zm00001d002364	AP2/EREBP	ERF/DREB	ChIP-seq	C4J4G2	Zea mays	MA1832	plants	cluster_24	ERF_DREB_B
MA1833.2	Zm00001d049364	AP2/EREBP	ERF/DREB	ChIP-seq	B6TYT8	Zea mays	MA1833	plants	cluster_24	ERF_DREB_B
MA1834.2	Zm00001d034298	Basic helix-loop-helix factors (bHLH)	bHLH	ChIP-seq	A0A1D6L6L0	Zea mays	MA1834	plants	cluster_07	BHLH_CAMTA
MA1835.2	TFLG2-Zm00001d042777	Basic leucine zipper factors (bZIP)	Group D	ChIP-seq	O49067	Zea mays	MA1835	plants	cluster_28	SPL_A
MA2005.2	NAC016	GCM domain factors	NAC	DAP-seq	A4FVP6	Arabidopsis thaliana	MA2005	plants	cluster_16	NAC_A
MA2007.2	MYB107	Tryptophan cluster factors	MYB	DAP-seq	Q9LDI5	Arabidopsis thaliana	MA2007	plants	cluster_02	MYB_TRB
MA2008.2	MYB99	Tryptophan cluster factors	MYB	DAP-seq	Q9SNW9	Arabidopsis thaliana	MA2008	plants	cluster_02	MYB_TRB
MA2009.2	NAC010	GCM domain factors	NAC		F4HY61	Arabidopsis thaliana	MA2009	plants	cluster_16	NAC_A
MA2010.2	SMB	GCM domain factors	NAC	DAP-seq	Q9MA17	Arabidopsis thaliana	MA2010	plants	cluster_25	NAC_C
MA2011.2	ERF010	AP2/EREBP	ERF/DREB		Q9FH94	Arabidopsis thaliana	MA2011	plants	cluster_15	ERF_DREB_A
MA2013.2	ERF115	AP2/EREBP	ERF/DREB		Q9LY29	Arabidopsis thaliana	MA2013	plants	cluster_24	ERF_DREB_B
MA2014.2	BAM8	Basic helix-loop-helix factors (bHLH)	BES/BZR		Q9FH80	Arabidopsis thaliana	MA2014	plants	cluster_07	BHLH_CAMTA
MA2017.2	JUB1	GCM domain factors	NAC		Q9SK55	Arabidopsis thaliana	MA2017	plants	cluster_47	JUB1
MA2018.2	NAC69	GCM domain factors	NAC		Q9M126	Arabidopsis thaliana	MA2018	plants	cluster_20	NAC_B
MA2021.2	LBD13	Other C4 zinc finger-type factors	LBD		Q9AT61	Arabidopsis thaliana	MA2021	plants	cluster_48	LBD13
MA2022.2	LOB	Other C4 zinc finger-type factors	LBD		Q9FML4	Arabidopsis thaliana	MA2022	plants	cluster_24	ERF_DREB_B
MA2024.2	MYB63	Tryptophan cluster factors	MYB		Q6R0A6	Arabidopsis thaliana	MA2024	plants	cluster_02	MYB_TRB
MA2025.2	MYB93	Tryptophan cluster factors	MYB		Q9S9Z2	Arabidopsis thaliana	MA2025	plants	cluster_02	MYB_TRB
MA2028.2	MYB49	Tryptophan cluster factors	MYB		Q9SPG6	Arabidopsis thaliana	MA2028	plants	cluster_02	MYB_TRB
MA2029.2	MYB88	Tryptophan cluster factors	MYB		F4IRB4	Arabidopsis thaliana	MA2029	plants	cluster_49	MYB88
MA2030.2	MYB96	Tryptophan cluster factors	MYB		Q24JK1	Arabidopsis thaliana	MA2030	plants	cluster_02	MYB_TRB
MA2036.2	NAC076	GCM domain factors	NAC		O65508	Arabidopsis thaliana	MA2036	plants	cluster_25	NAC_C
MA2039.2	ASIL2	Tryptophan cluster factors	Trihelix		Q9LJG8	Arabidopsis thaliana	MA2039	plants	cluster_15	ERF_DREB_A
MA2040.2	ENAP2	Tryptophan cluster factors	Trihelix		F4K0Q7	Arabidopsis thaliana	MA2040	plants	cluster_15	ERF_DREB_A
MA2041.2	MYB13	Tryptophan cluster factors	MYB		Q9LNC9	Arabidopsis thaliana	MA2041	plants	cluster_02	MYB_TRB
MA2042.2	MYB58	Tryptophan cluster factors	MYB		Q9SA47	Arabidopsis thaliana	MA2042	plants	cluster_02	MYB_TRB
MA2043.2	NAC004	GCM domain factors	NAC		O81913	Arabidopsis thaliana	MA2043	plants	cluster_25	NAC_C
MA2044.2	NAC007	GCM domain factors	NAC		Q9FWX2	Arabidopsis thaliana	MA2044	plants	cluster_25	NAC_C
MA2046.2	NAC035	GCM domain factors	NAC		Q9ZVP8	Arabidopsis thaliana	MA2046	plants	cluster_20	NAC_B
MA2047.2	NAC037	GCM domain factors	NAC		Q9SL41	Arabidopsis thaliana	MA2047	plants	cluster_25	NAC_C
MA2048.2	NAC045	GCM domain factors	NAC		A4VCM0	Arabidopsis thaliana	MA2048	plants	cluster_25	NAC_C
MA2049.2	NAC053	GCM domain factors	NAC		Q949N0	Arabidopsis thaliana	MA2049	plants	cluster_25	NAC_C
MA2050.2	NAC101	GCM domain factors	NAC		Q9LVA1	Arabidopsis thaliana	MA2050	plants	cluster_25	NAC_C
MA2051.2	NAC68	GCM domain factors	NAC		A8MQY1	Arabidopsis thaliana	MA2051	plants	cluster_07	BHLH_CAMTA
MA2053.2	NAC105	GCM domain factors	NAC		Q9FH59	Arabidopsis thaliana	MA2053	plants	cluster_25	NAC_C
MA2065.1	PK08602.1	AP2/EREBP		PBM		Cannabis sativa	MA2065	plants	cluster_15	ERF_DREB_A
MA2067.1	PK09702.1	Basic helix-loop-helix factors (bHLH)	bHLH	PBM		Cannabis sativa	MA2067	plants	cluster_07	BHLH_CAMTA
MA2071.1	PK15505.1	Basic helix-loop-helix factors (bHLH)	bHLH	PBM		Cannabis sativa	MA2071	plants	cluster_07	BHLH_CAMTA
MA2074.1	PK17878.1	AP2/EREBP	ERF/DREB	PBM		Cannabis sativa	MA2074	plants	cluster_24	ERF_DREB_B
MA2075.1	PK18009.1	Basic leucine zipper factors (bZIP)	Group A	PBM		Cannabis sativa	MA2075	plants	cluster_07	BHLH_CAMTA
MA2076.1	PK18401.1	Basic helix-loop-helix factors (bHLH)	bHLH	PBM		Cannabis sativa	MA2076	plants	cluster_07	BHLH_CAMTA
MA2078.1	PK19363.1	AP2/EREBP	ERF/DREB	PBM		Cannabis sativa	MA2078	plants	cluster_24	ERF_DREB_B
MA2083.1	PK21166.1	Tryptophan cluster factors	MYB	PBM		Cannabis sativa	MA2083	plants	cluster_02	MYB_TRB
MA2086.1	PK23964.1	Basic leucine zipper factors (bZIP)	Group G	PBM		Cannabis sativa	MA2086	plants	cluster_07	BHLH_CAMTA
MA2087.1	PK24205.1	Basic leucine zipper factors (bZIP)	Group A	PBM		Cannabis sativa	MA2087	plants	cluster_07	BHLH_CAMTA
MA2088.1	PK24580.1	AP2/EREBP	ERF/DREB	PBM		Cannabis sativa	MA2088	plants	cluster_15	ERF_DREB_A
MA2104.1	IDD11	C2H2 zinc finger factors	IDD	DAP-seq	Q9LRW7	Arabidopsis thaliana	MA2104	plants	cluster_08	C2H2_DOF
MA2344.1	REV	Homeo domain factors	HD-ZIP	ChIP-seq	Q9SE43	Arabidopsis thaliana	MA2344	plants	cluster_09	HDZIP_PLINC_AHL
MA2348.1	IDD6	C2H2 zinc finger factors	IDD	DAP-seq	Q8RWX7	Arabidopsis thaliana	MA2348	plants	cluster_08	C2H2_DOF
MA2349.1	OsCCA1	Tryptophan cluster factors	MYB-related	PBM	A0A0P0XBU0	Oryza sativa	MA2349	plants	cluster_13	RVE_ARR_GATA
MA2353.1	PK02532.1	Tryptophan cluster factors	MYB-related	PBM		Cannabis sativa	MA2353	plants	cluster_13	RVE_ARR_GATA
MA2354.1	PK06182.1	Tryptophan cluster factors	MYB	PBM		Cannabis sativa	MA2354	plants	cluster_02	MYB_TRB
MA2362.1	TEIL	EIL		Transfac	Q9ZWK1		MA2362	plants	cluster_26	EIL_SBP
MA2367.1	WIP5	C2H2 zinc finger factors	C2H2	DAP-seq	Q8W031	Arabidopsis thaliana	MA2367	plants	cluster_05	Tryptophan_cluster
MA2371.1	MYB31	Tryptophan cluster factors	MYB	DAP-seq	Q9CA52	Arabidopsis thaliana	MA2371	plants	cluster_02	MYB_TRB
MA2374.1	AHL13	A.T hook factors	AHL	PBM	Q940I0	Arabidopsis thaliana	MA2374	plants	cluster_09	HDZIP_PLINC_AHL
MA2375.1	BMY2	Basic helix-loop-helix factors (bHLH)	BES/BZR	DAP-seq	Q9FH80	Arabidopsis thaliana	MA2375	plants	cluster_07	BHLH_CAMTA
MA2380.1	DOF4.7	Other C4 zinc finger-type factors	DOF	DAP-seq	Q84K52	Arabidopsis thaliana	MA2380	plants	cluster_03	DOF_CDF
MA2384.1	estExt_Genewise1.C_2060077	Basic leucine zipper factors (bZIP)	bZIP	PBM		Physcomitrium patens	MA2384	plants	cluster_07	BHLH_CAMTA
MA2386.1	estExt_gwp_gw1.C_550163	AP2/EREBP	ERF/DREB	PBM		Physcomitrium patens	MA2386	plants	cluster_15	ERF_DREB_A
MA2387.1	NAC094	GCM domain factors	NAC	DAP-seq	Q9FIW5	Arabidopsis thaliana	MA2387	plants	cluster_16	NAC_A
MA2389.1	GBF1	Basic leucine zipper factors (bZIP)		PBM	P42774	Arabidopsis thaliana	MA2389	plants	cluster_07	BHLH_CAMTA
MA2391.1	Lg3	Homeo domain factors	TALE-type HD	PBM	Q9SYT6	Zea mays	MA2391	plants	cluster_14	BZIP_TGA
MA2395.1	PHYPA_011264	AP2/EREBP	ERF/DREB	PBM	A0A2K1K6H1	Physcomitrium patens	MA2395	plants	cluster_15	ERF_DREB_A
MA2398.1	AS2	Other C4 zinc finger-type factors	LBD	DAP-seq	O04479	Arabidopsis thaliana	MA2398	plants	cluster_37	ERF9_AS2
MA2401.1	Os05g0437700	Basic leucine zipper factors (bZIP)		PBM	Q75HX9	Oryza sativa	MA2401	plants	cluster_07	BHLH_CAMTA
MA2404.1	OsTRBF3	Tryptophan cluster factors	MYB-related	PBM	Q0JJZ1	Oryza sativa	MA2404	plants	cluster_02	MYB_TRB
MA2407.1	PK24978.1	Basic leucine zipper factors (bZIP)	Group A	PBM		Cannabis sativa	MA2407	plants	cluster_07	BHLH_CAMTA
MA2408.1	BAD1	TCP		DAP-seq	B4F7W2	Zea mays	MA2408	plants	cluster_01	ARF_TCP
MA2411.1	ZmbZIP57	Basic leucine zipper factors (bZIP)	S	DAP-seq		Zea mays	MA2411	plants	cluster_14	BZIP_TGA
MA2412.1	ZmbZIP72	Basic leucine zipper factors (bZIP)	S	DAP-seq		Zea mays	MA2412	plants	cluster_14	BZIP_TGA
MA2413.1	ZmbZIP96	Basic leucine zipper factors (bZIP)	D	DAP-seq		Zea mays	MA2413	plants	cluster_07	BHLH_CAMTA
MA2414.1	EREB127	AP2/EREBP	ERF/DREB	DAP-seq	K7UY40	Zea mays	MA2414	plants	cluster_15	ERF_DREB_A
MA2415.1	EREB138	AP2/EREBP	ERF/DREB	DAP-seq	A0A060D2G6	Zea mays	MA2415	plants	cluster_24	ERF_DREB_B
MA2416.1	EREB29	AP2/EREBP	ERF/DREB	DAP-seq		Zea mays	MA2416	plants	cluster_24	ERF_DREB_B
MA2417.1	EREB71	AP2/EREBP	ERF/DREB	DAP-seq	B4FZ51	Zea mays	MA2417	plants	cluster_15	ERF_DREB_A
MA2418.1	IG1	Other C4 zinc finger-type factors	LBD	DAP-seq	Q32SG3	Zea mays	MA2418	plants	cluster_24	ERF_DREB_B
MA2419.1	UB3	C3H(C),C2HC zinc-fingers like factors	SBP	DAP-seq		Zea mays	MA2419	plants	cluster_26	EIL_SBP
MA2420.1	SBP6	C3H(C),C2HC zinc-fingers like factors	SBP	DAP-seq	Q9SM14	Zea mays	MA2420	plants	cluster_26	EIL_SBP
MA2421.1	SBP8	C3H(C),C2HC zinc-fingers like factors	SBP	DAP-seq	A0A060CV13	Zea mays	MA2421	plants	cluster_26	EIL_SBP
MA2422.1	OsbZIP42	Basic leucine zipper factors (bZIP)	Group A	DAP-seq	Q0DH66	Oryza sativa	MA2422	plants	cluster_07	BHLH_CAMTA
MA2423.1	OsbZIP69	Basic leucine zipper factors (bZIP)	Group A	DAP-seq	C7J6C6	Oryza sativa	MA2423	plants	cluster_14	BZIP_TGA
MA2424.1	OsbZIP77	Basic leucine zipper factors (bZIP)	Group A	DAP-seq	C7J717	Oryza sativa	MA2424	plants	cluster_14	BZIP_TGA
MA2425.1	SPL11A	C3H(C),C2HC zinc-fingers like factors	SBP	DAP-seq		Triticum aestivum	MA2425	plants	cluster_38	SPL_C
MA2426.1	SPL11B	C3H(C),C2HC zinc-fingers like factors	SBP	DAP-seq		Triticum aestivum	MA2426	plants	cluster_38	SPL_C
MA2427.1	SPL12B	C3H(C),C2HC zinc-fingers like factors	SBP	DAP-seq		Triticum aestivum	MA2427	plants	cluster_38	SPL_C
MA2428.1	SPL13B	C3H(C),C2HC zinc-fingers like factors	SBP	DAP-seq		Triticum aestivum	MA2428	plants	cluster_38	SPL_C
MA2429.1	SPL13D	C3H(C),C2HC zinc-fingers like factors	SBP	DAP-seq		Triticum aestivum	MA2429	plants	cluster_38	SPL_C
MA2430.1	SPL14B	C3H(C),C2HC zinc-fingers like factors	SBP	DAP-seq		Triticum aestivum	MA2430	plants	cluster_38	SPL_C
MA2431.1	SPL15A	C3H(C),C2HC zinc-fingers like factors	SBP	DAP-seq		Triticum aestivum	MA2431	plants	cluster_38	SPL_C
MA2432.1	SPL15B	C3H(C),C2HC zinc-fingers like factors	SBP	DAP-seq		Triticum aestivum	MA2432	plants	cluster_52	SPL15B
MA2433.1	SPL15D	C3H(C),C2HC zinc-fingers like factors	SBP	DAP-seq		Triticum aestivum	MA2433	plants	cluster_38	SPL_C
MA2434.1	SPL16A	C3H(C),C2HC zinc-fingers like factors	SBP	DAP-seq		Triticum aestivum	MA2434	plants	cluster_38	SPL_C
MA2435.1	SPL16D	C3H(C),C2HC zinc-fingers like factors	SBP	DAP-seq		Triticum aestivum	MA2435	plants	cluster_38	SPL_C
MA2436.1	SPL18A	C3H(C),C2HC zinc-fingers like factors	SBP	DAP-seq		Triticum aestivum	MA2436	plants	cluster_38	SPL_C
MA2437.1	SPL19B	C3H(C),C2HC zinc-fingers like factors	SBP	DAP-seq		Triticum aestivum	MA2437	plants	cluster_38	SPL_C
MA2438.1	SPL1D	C3H(C),C2HC zinc-fingers like factors	SBP	DAP-seq		Triticum aestivum	MA2438	plants	cluster_38	SPL_C
MA2439.1	SPL2A	C3H(C),C2HC zinc-fingers like factors	SBP	DAP-seq		Triticum aestivum	MA2439	plants	cluster_38	SPL_C
MA2440.1	SPL2B	C3H(C),C2HC zinc-fingers like factors	SBP	DAP-seq		Triticum aestivum	MA2440	plants	cluster_38	SPL_C
MA2441.1	SPL3A	C3H(C),C2HC zinc-fingers like factors	SBP	DAP-seq		Triticum aestivum	MA2441	plants	cluster_38	SPL_C
MA2442.1	SPL3B	C3H(C),C2HC zinc-fingers like factors	SBP	DAP-seq		Triticum aestivum	MA2442	plants	cluster_38	SPL_C
MA2443.1	SPL3D	C3H(C),C2HC zinc-fingers like factors	SBP	DAP-seq		Triticum aestivum	MA2443	plants	cluster_38	SPL_C
MA2444.1	SPL4A	C3H(C),C2HC zinc-fingers like factors	SBP	DAP-seq		Triticum aestivum	MA2444	plants	cluster_38	SPL_C
MA2445.1	SPL4D	C3H(C),C2HC zinc-fingers like factors	SBP	DAP-seq		Triticum aestivum	MA2445	plants	cluster_38	SPL_C
MA2446.1	SPL5A	C3H(C),C2HC zinc-fingers like factors	SBP	DAP-seq		Triticum aestivum	MA2446	plants	cluster_38	SPL_C
MA2447.1	SPL5B	C3H(C),C2HC zinc-fingers like factors	SBP	DAP-seq		Triticum aestivum	MA2447	plants	cluster_33	SPL_B
MA2448.1	SPL5D	C3H(C),C2HC zinc-fingers like factors	SBP	DAP-seq		Triticum aestivum	MA2448	plants	cluster_38	SPL_C
MA2449.1	SPL6A	C3H(C),C2HC zinc-fingers like factors	SBP	DAP-seq		Triticum aestivum	MA2449	plants	cluster_38	SPL_C
MA2450.1	SPL7A	C3H(C),C2HC zinc-fingers like factors	SBP	DAP-seq		Triticum aestivum	MA2450	plants	cluster_38	SPL_C
MA2451.1	SPL7B	C3H(C),C2HC zinc-fingers like factors	SBP	DAP-seq		Triticum aestivum	MA2451	plants	cluster_38	SPL_C
MA2452.1	SPL8A	C3H(C),C2HC zinc-fingers like factors	SBP	DAP-seq		Triticum aestivum	MA2452	plants	cluster_33	SPL_B
MA2453.1	SPL8B	C3H(C),C2HC zinc-fingers like factors	SBP	DAP-seq		Triticum aestivum	MA2453	plants	cluster_33	SPL_B
MA2454.1	SPL8D1	C3H(C),C2HC zinc-fingers like factors	SBP	DAP-seq		Triticum aestivum	MA2454	plants	cluster_33	SPL_B
MA2455.1	SPL9D	C3H(C),C2HC zinc-fingers like factors	SBP	DAP-seq		Triticum aestivum	MA2455	plants	cluster_38	SPL_C
