## Supplemental Table 3 for "Extensive modulation of a conserved *cis*-regulatory code across 589 grass species"

### Sheet: TableS3_GO_by_motif_conservatio
Term	Annotated	Significant	Expected	pval	neglog10Fisher	enrichment
DNA-binding transcription factor activity	626	205	162.98	0.00012	3.92082	1.25782
calmodulin binding	97	42	25.25	0.00016	3.79588	1.66337
flower development	207	64	54.01	0.00018	3.74473	1.18497
DNA binding	1364	418	355.13	0.0002	3.69897	1.17703
sequence-specific DNA binding	457	145	118.98	0.001	3	1.21869
protein phosphorylation	714	222	186.28	0.0011	2.95861	1.19175
potassium ion binding	5	5	1.3	0.00119	2.92445	3.84615
pyruvate kinase activity	5	5	1.3	0.00119	2.92445	3.84615
positive regulation of response to stimulus	107	40	27.92	0.00134	2.8729	1.43266
UDP-xylosyltransferase activity	7	6	1.82	0.00169	2.77211	3.2967
metal ion binding	1814	493	472.29	0.00169	2.77211	1.04385
protein histidine kinase binding	9	7	2.34	0.00173	2.76195	2.99145
potassium ion homeostasis	9	7	2.35	0.00176	2.75449	2.97872
phosphorelay signal transduction system	89	30	23.22	0.00177	2.75203	1.29199
negative regulation of abscisic acid-activated signaling pathway	23	13	6	0.00188	2.72584	2.16667
regulation of circadian rhythm	16	10	4.17	0.00231	2.63639	2.39808
chromatin	88	29	22.8	0.0026	2.58503	1.27193
ATP hydrolysis activity	72	30	18.75	0.0027	2.56864	1.6
signal transduction	787	258	205.33	0.00276	2.55909	1.25651
actin filament organization	48	24	12.52	0.00363	2.44009	1.91693
peptidyl-tyrosine modification	122	43	31.83	0.00368	2.43415	1.35093
microtubule	137	51	35.49	0.004	2.39794	1.43702
response to salt	10	7	2.61	0.00454	2.34294	2.68199
cellular heat acclimation	8	6	2.09	0.00531	2.27491	2.87081
cell tip	6	5	1.55	0.0055	2.25964	3.22581
actin filament binding	28	14	7.29	0.00555	2.25571	1.92044
deadenylation-dependent decapping of nuclear-transcribed mRNA	6	5	1.57	0.00566	2.24718	3.18471
protein import	15	9	3.91	0.00567	2.24642	2.30179
protein dimerization activity	268	84	69.78	0.00576	2.23958	1.20378
ABC-type transporter activity	51	22	13.28	0.00584	2.23359	1.65663
protein dephosphorylation	156	50	40.7	0.00678	2.16877	1.2285
protein kinase activity	686	212	178.6	0.00693	2.15927	1.18701
GTPase activator activity	43	19	11.2	0.00742	2.1296	1.69643
protein localization to nucleus	36	14	9.39	0.00743	2.12901	1.49095
regulation of cell shape	13	8	3.39	0.00743	2.12901	2.35988
transcription regulatory region nucleic acid binding	313	98	81.49	0.00797	2.09854	1.2026
phosphatidylinositol phosphate biosynthetic process	29	14	7.57	0.00835	2.07831	1.84941
cell differentiation	253	83	66.01	0.00842	2.07469	1.25739
small GTPase binding	21	11	5.47	0.00883	2.05404	2.01097
cytoplasm	5042	1300	1306.31	0.0091	2.04096	0.99517
negative regulation of response to stimulus	106	40	27.66	0.00947	2.02365	1.44613
kinesin complex	16	9	4.15	0.0095	2.02228	2.16867
microtubule cytoskeleton organization	104	40	27.13	0.00995	2.00218	1.47438
magnesium ion binding	69	27	17.96	0.01148	1.94006	1.50334
DNA biosynthetic process	52	20	13.57	0.01195	1.92263	1.47384
microtubule severing	9	6	2.35	0.01242	1.90588	2.55319
abaxial cell fate specification	9	6	2.35	0.01242	1.90588	2.55319
establishment or maintenance of cell polarity	9	6	2.35	0.01242	1.90588	2.55319
peptidyl-S-diacylglycerol-L-cysteine biosynthetic process from peptidyl-cysteine	15	7	3.91	0.01244	1.90518	1.79028
minor groove of adenine-thymine-rich DNA binding	14	8	3.64	0.01324	1.87811	2.1978
xylan biosynthetic process	29	15	7.57	0.01368	1.86391	1.98151
endomembrane system	1255	336	325.15	0.0146	1.83565	1.03337
clathrin binding	31	15	8.07	0.01474	1.8315	1.85874
cytoskeletal motor activity	39	16	10.15	0.01533	1.81446	1.57635
carboxylic acid binding	56	14	14.58	0.01551	1.80939	0.960219
regulation of gibberellic acid mediated signaling pathway	7	5	1.83	0.01554	1.80855	2.73224
vesicle transport along actin filament	7	5	1.83	0.01554	1.80855	2.73224
serine family amino acid catabolic process	7	5	1.83	0.01554	1.80855	2.73224
DNA strand elongation involved in DNA replication	7	5	1.83	0.01554	1.80855	2.73224
response to gibberellin	54	23	14.09	0.01582	1.80079	1.63236
histone methyltransferase activity	20	10	5.21	0.01758	1.75498	1.91939
response to other organism	350	98	91.31	0.01763	1.75375	1.07327
potassium channel activity	12	4	3.12	0.01766	1.75301	1.28205
beta-glucan biosynthetic process	37	15	9.65	0.01767	1.75276	1.5544
deoxyribonucleotide metabolic process	8	6	2.09	0.0177	1.75203	2.87081
copper ion homeostasis	10	5	2.61	0.01774	1.75105	1.91571
immune response-regulating signaling pathway	10	4	2.61	0.01776	1.75056	1.53257
biological process involved in symbiotic interaction	34	9	8.87	0.01779	1.74982	1.01466
actin filament	5	4	1.3	0.0178	1.74958	3.07692
Casparian strip	5	4	1.3	0.0178	1.74958	3.07692
myosin complex	5	4	1.3	0.0178	1.74958	3.07692
microtubule end	5	4	1.3	0.0178	1.74958	3.07692
vesicle	414	108	107.26	0.018	1.74473	1.0069
cortical microtubule organization	12	7	3.13	0.01803	1.744	2.23642
phosphorelay response regulator activity	5	4	1.3	0.01816	1.74088	3.07692
1-phosphatidylinositol-3-phosphate 5-kinase activity	5	4	1.3	0.01816	1.74088	3.07692
1-phosphatidylinositol 4-kinase activity	5	4	1.3	0.01816	1.74088	3.07692
protein serine/threonine phosphatase activity	20	10	5.21	0.01837	1.73589	1.91939
establishment of protein localization to organelle	195	38	50.88	0.01878	1.7263	0.746855
catalytic activity; acting on a protein	1798	525	468.12	0.01888	1.724	1.12151
microtubule binding	114	41	29.68	0.01919	1.71693	1.3814
transcription corepressor activity	23	11	5.99	0.01999	1.69919	1.83639
hormone-mediated signaling pathway	366	123	95.49	0.02098	1.67819	1.28809
cortical cytoskeleton organization	22	13	5.74	0.02405	1.61888	2.26481
positive gravitropism	10	6	2.61	0.02425	1.61529	2.29885
protein localization to membrane	88	22	22.96	0.02448	1.61119	0.958188
starch biosynthetic process	29	12	7.57	0.02743	1.56177	1.5852
transferase complex	366	98	94.83	0.0276	1.55909	1.03343
cysteine-type deubiquitinase activity	42	17	10.93	0.02864	1.54303	1.55535
regulation of growth	115	44	30	0.02918	1.53491	1.46667
cortical microtubule	13	7	3.37	0.0293	1.53313	2.07715
NADH dehydrogenase (ubiquinone) activity	13	7	3.38	0.03006	1.52201	2.07101
cellulase activity	13	7	3.38	0.03006	1.52201	2.07101
photosystem II assembly	13	7	3.39	0.03039	1.51727	2.0649
cellulose catabolic process	13	7	3.39	0.03039	1.51727	2.0649
MAP kinase activity	8	5	2.08	0.03232	1.49053	2.40385
glycogen biosynthetic process	8	5	2.09	0.0326	1.48678	2.39234
cellulose microfibril organization	8	5	2.09	0.0326	1.48678	2.39234
mitochondrial transport	41	9	10.7	0.03287	1.4832	0.841121
cytochrome complex assembly	24	11	6.26	0.03445	1.46281	1.75719
nuclear envelope	54	22	13.99	0.0353	1.45223	1.57255
photosystem II	41	14	10.62	0.0372	1.42946	1.31827
positive regulation of response to salt stress	22	10	5.74	0.0388	1.41117	1.74216
integral component of peroxisomal membrane	11	6	2.85	0.0404	1.39362	2.10526
autophagy	39	13	10.18	0.04178	1.37903	1.27701
nuclear export signal receptor activity	6	4	1.56	0.04327	1.36381	2.5641
glucose-1-phosphate adenylyltransferase activity	6	4	1.56	0.04327	1.36381	2.5641
organophosphate catabolic process	37	16	9.65	0.04333	1.36321	1.65803
tetrahydrofolate metabolic process	14	8	3.65	0.04346	1.36191	2.19178
import into nucleus	29	10	7.57	0.04359	1.36061	1.321
folic acid metabolic process	6	4	1.57	0.04359	1.36061	2.54777
electron transport coupled proton transport	6	4	1.57	0.04359	1.36061	2.54777
phosphatidylglycerol biosynthetic process	6	4	1.57	0.04359	1.36061	2.54777
regulation of histone H3-K9 methylation	6	4	1.57	0.04359	1.36061	2.54777
negative regulation of ethylene-activated signaling pathway	6	4	1.57	0.04359	1.36061	2.54777
NADH oxidation	6	4	1.57	0.04359	1.36061	2.54777
positive regulation of long-day photoperiodism; flowering	6	4	1.57	0.04359	1.36061	2.54777
S-adenosylmethionine metabolic process	6	4	1.57	0.04359	1.36061	2.54777
positive regulation of DNA-templated transcription	195	59	50.88	0.04564	1.34065	1.15959
anchored component of membrane	92	23	23.84	0.0461	1.3363	0.964765
calmodulin-dependent protein kinase activity	21	11	5.47	0.04667	1.33096	2.01097

### Sheet: GO_bottomQuartileConservation
Term	Annotated	Significant	Expected	pval	neglog10Fisher	enrichment
defense response	544	166	132.81	0.00015	3.82391	1.24991
plant-type cell wall	73	31	18.03	0.00019	3.72125	1.71936
RNA modification	223	82	54.44	0.00024	3.61979	1.50625
heme binding	214	75	53.21	0.00049	3.3098	1.40951
iron ion binding	173	63	43.02	0.00071	3.14874	1.46444
transmembrane transport	741	208	180.91	0.001	3	1.14974
extracellular region	367	114	90.66	0.00114	2.9431	1.25745
exonucleolytic trimming to generate mature 3'-end of 5.8S rRNA from tricistronic rRNA transcript (SS...	12	8	2.93	0.00235	2.62893	2.73038
transcription by RNA polymerase II	321	67	78.37	0.00248	2.60555	0.854919
oxidoreductase activity	1126	347	279.97	0.00268	2.57187	1.23942
oxidoreductase activity; acting on paired donors; with incorporation or reduction of molecular oxyge…	195	73	48.49	0.00293	2.53313	1.50547
monooxygenase activity	173	67	43.02	0.00313	2.50446	1.55742
integral component of membrane	5708	1469	1410.11	0.00339	2.4698	1.04176
symporter activity	81	31	20.14	0.00363	2.44009	1.53923
transition metal ion binding	678	200	168.58	0.00381	2.41908	1.18638
acyltransferase activity; transferring groups other than amino-acyl groups	243	68	60.42	0.00395	2.4034	1.12546
transcription factor TFIIIC complex	8	6	1.98	0.00395	2.4034	3.0303
transcription initiation at RNA polymerase III promoter	6	5	1.46	0.00413	2.38405	3.42466
siderophore biosynthetic process	6	5	1.46	0.00413	2.38405	3.42466
galactose catabolic process via UDP-galactose	6	5	1.46	0.00413	2.38405	3.42466
Smc5-Smc6 complex	6	5	1.48	0.00437	2.35952	3.37838
defense response to other organism	291	79	71.04	0.00443	2.3536	1.11205
anchored component of plasma membrane	78	30	19.27	0.00478	2.32057	1.55682
nuclear polyadenylation-dependent rRNA catabolic process	13	8	3.17	0.0048	2.31876	2.52366
nuclear polyadenylation-dependent tRNA catabolic process	13	8	3.17	0.0048	2.31876	2.52366
response to oxidative stress	194	58	47.36	0.00496	2.30452	1.22466
aldehyde oxygenase (deformylating) activity	13	8	3.23	0.00542	2.266	2.47678
octadecanal decarbonylase activity	13	8	3.23	0.00542	2.266	2.47678
primary alcohol metabolic process	21	10	5.13	0.00653	2.18509	1.94932
glutathione transferase activity	33	15	8.21	0.0079	2.10237	1.82704
carbohydrate transport	96	33	23.44	0.0081	2.09151	1.40785
plastid transcription	9	6	2.2	0.0088	2.05552	2.72727
phototropism	9	6	2.2	0.0088	2.05552	2.72727
L-ascorbic acid binding	25	12	6.22	0.01017	1.99268	1.92926
nucleic acid phosphodiester bond hydrolysis	301	96	73.49	0.0106	1.97469	1.3063
phosphate ion transport	101	35	24.66	0.01068	1.97143	1.4193
lipid oxidation	33	12	8.06	0.01153	1.93817	1.48883
protein lipoylation	7	5	1.71	0.01155	1.93742	2.92398
programmed cell death involved in cell development	7	5	1.71	0.01155	1.93742	2.92398
response to xenobiotic stimulus	7	5	1.71	0.01155	1.93742	2.92398
cellular oxidant detoxification	138	47	33.69	0.01236	1.90798	1.39507
mitochondrial respiratory chain complex I assembly	12	7	2.93	0.01241	1.90623	2.38908
dicarboxylic acid biosynthetic process	21	8	5.13	0.01245	1.90483	1.55945
cytoskeleton organization	169	42	41.26	0.01252	1.9024	1.01794
aldose 1-epimerase activity	7	5	1.74	0.01254	1.9017	2.87356
C-4 methylsterol oxidase activity	7	5	1.74	0.01254	1.9017	2.87356
structural constituent of cytoskeleton	7	5	1.74	0.01254	1.9017	2.87356
thylakoid lumen	33	15	8.15	0.01258	1.90032	1.84049
detoxification	165	57	40.28	0.01392	1.85636	1.41509
negative regulation of cell cycle process	39	15	9.52	0.0142	1.84771	1.57563
meiosis II	12	6	2.93	0.01426	1.84588	2.04778
protein quality control for misfolded or incompletely synthesized proteins	13	6	3.17	0.01427	1.84558	1.89274
nuclear polyadenylation-dependent antisense transcript catabolic process	5	4	1.22	0.01427	1.84558	3.27869
histone mRNA catabolic process	5	4	1.22	0.01427	1.84558	3.27869
nuclear polyadenylation-dependent snoRNA catabolic process	5	4	1.22	0.01427	1.84558	3.27869
nuclear polyadenylation-dependent snRNA catabolic process	5	4	1.22	0.01427	1.84558	3.27869
nuclear polyadenylation-dependent CUT catabolic process	5	4	1.22	0.01427	1.84558	3.27869
regulation of secondary cell wall biogenesis	5	4	1.22	0.01427	1.84558	3.27869
tRNA wobble uridine modification	15	8	3.66	0.0149	1.82681	2.18579
CoA hydrolase activity	10	6	2.49	0.01527	1.81616	2.40964
nitrate reductase (NADH) activity	5	4	1.24	0.01528	1.81588	3.22581
aldo-keto reductase (NADP) activity	15	7	3.73	0.01534	1.81417	1.87668
methylation	419	118	102.29	0.01561	1.8066	1.15358
D-threo-aldose 1-dehydrogenase activity	15	8	3.73	0.01666	1.77833	2.14477
chloroplast stroma	277	82	68.43	0.01714	1.76599	1.1983
hydrogen peroxide catabolic process	62	23	15.14	0.01738	1.75995	1.51915
telomere maintenance via telomerase	10	6	2.44	0.01749	1.75721	2.45902
sinapyl alcohol dehydrogenase activity	10	6	2.49	0.01915	1.71783	2.40964
glucosyltransferase activity	77	24	19.15	0.01974	1.70465	1.25326
transmembrane transporter activity	690	193	171.56	0.01975	1.70443	1.12497
nitrogen compound metabolic process	5235	1183	1278.07	0.02114	1.6749	0.925614
manganese ion transmembrane transport	16	8	3.91	0.02352	1.62856	2.04604
cytidine to uridine editing	8	5	1.95	0.02463	1.60854	2.5641
glutathione metabolic process	44	17	10.74	0.02524	1.59791	1.58287
SAGA complex	8	5	1.98	0.0259	1.5867	2.52525
calcium ion binding	185	58	46	0.02612	1.58303	1.26087
mitochondrial membrane	184	42	45.46	0.02621	1.58153	0.923889
chitin binding	8	5	1.99	0.02662	1.57479	2.51256
organic hydroxy compound biosynthetic process	104	29	25.39	0.0306	1.51428	1.14218
cell wall macromolecule catabolic process	11	6	2.69	0.03062	1.51399	2.23048
cysteine biosynthetic process from serine	11	6	2.69	0.03062	1.51399	2.23048
polyadenylation-dependent snoRNA 3'-end processing	11	6	2.69	0.03062	1.51399	2.23048
transcription preinitiation complex assembly	21	7	5.13	0.03072	1.51258	1.36452
protein localization to organelle	224	51	54.69	0.0311	1.50724	0.932529
lipid biosynthetic process	347	89	84.72	0.0337	1.47237	1.05052
microtubule-based process	150	34	36.62	0.03427	1.46509	0.928454
response to arsenic-containing substance	6	4	1.46	0.03454	1.46168	2.73973
response to desiccation	6	4	1.46	0.03454	1.46168	2.73973
protein neddylation	6	4	1.46	0.03454	1.46168	2.73973
regulation of ARF protein signal transduction	6	4	1.46	0.03454	1.46168	2.73973
rRNA transcription	6	4	1.46	0.03454	1.46168	2.73973
metal ion transport	150	46	36.62	0.03481	1.4583	1.25614
mitochondrion	742	202	183.3	0.03494	1.45668	1.10202
nucleic acid binding	2512	568	624.6	0.03563	1.44818	0.909382
cysteine synthase activity	6	4	1.49	0.03684	1.43368	2.68456
methyltransferase activity	374	110	92.99	0.03864	1.41296	1.18292
monosaccharide transmembrane transporter activity	17	8	4.23	0.0389	1.41005	1.89125
oxidoreductase activity; acting on the CH-CH group of donors; NAD or NADP as acceptor	76	24	18.9	0.03911	1.40771	1.26984
meristem structural organization	27	8	6.59	0.04454	1.35125	1.21396
ion transmembrane transport	307	76	74.95	0.0454	1.34294	1.01401
extrinsic component of organelle membrane	9	5	2.22	0.04658	1.3318	2.25225
lignin biosynthetic process	24	10	5.86	0.04701	1.32781	1.70648
ubiquitin-dependent protein catabolic process via the multivesicular body sorting pathway	18	7	4.39	0.04747	1.32358	1.59453
alpha-L-fucosidase activity	9	5	2.24	0.0478	1.32057	2.23214
calcium-dependent phospholipid binding	9	5	2.24	0.0478	1.32057	2.23214
chloroplast inner membrane	27	11	6.67	0.04859	1.31345	1.64918
organelle localization by membrane tethering	40	13	9.77	0.04882	1.3114	1.3306
organelle fusion	51	15	12.45	0.04897	1.31007	1.20482
chloroplast envelope	280	83	69.17	0.04983	1.30251	1.19994
nucleobase-containing compound kinase activity	36	12	8.95	0.04992	1.30173	1.34078
