## Supplemental Table 4 for "Extensive modulation of a conserved *cis*-regulatory code across 589 grass species"

motif	phylo_explained	ePC	coef	log10pval	pval	p.fdr
C2H2_DOF	0.902963299757305	1	0.00547997146523196	9.06174579300333	8.67469485908889e-10	2.94939625209022e-07
DOF_CDF	0.904259909299267	1	0.00213465100739733	6.66990156720357	2.13844671329194e-07	3.63535941259629e-05
NAC_C	0.895229401829449	1	0.00438677855864556	6.04445146435714	9.02710586465062e-07	0.000102307199799374
BZIP	0.942276183811238	2	0.00130027797527512	4.90305837104235	1.25009100133013e-05	0.00106257735113061
HDZIP_PLINC_AHL	0.933092754469228	1	0.00249416168374236	3.96698625010861	0.000107898088254204	0.0073370700012859
SMZ_RAP2_7_TOE2	0.887890219841093	1	-0.000426534664425832	3.68023793322073	0.00020881517994648	0.0118328601969672
MIKC	0.900388230145791	1	0.00225627483440693	3.5503504818937	0.000281610937322029	0.0128956101852134
BHLH_CAMTA	0.872207688637321	1	-0.00223218376045356	3.51794703345604	0.00030342612200502	0.0128956101852134
RVE_ARR_GATA	0.943595349686029	2	-0.00130164484723388	3.2878697016094	0.0005153832482845	0.0194700338240811
Tryptophan_cluster	0.906435035704349	1	0.00143047259141304	2.87532936443037	0.0013325104867348	0.0453053565489831
MIKC	0.900388230145791	2	-0.00241531315618422	2.72504925149252	0.00188343548495961	0.0582152786260243
ARF_TCP	0.925581343161203	2	0.0013804196402649	2.61425340182612	0.00243078528239958	0.068872249667988
NAC_B	0.815692231940931	2	0.000600350544872984	2.51490960821869	0.00305555701468751	0.0799145680764425
SPL_B	0.945026306033088	5	-0.000869862009266321	2.4465816572939	0.00357617154051899	0.0868498802697469
HSF_GARP	0.934492865586144	1	0.00176251127832156	2.41596164887144	0.00383741130923195	0.0869813230092576
C2H2_DOF	0.902963299757305	6	8.09803658236117e-05	2.35817720422674	0.00438351801554156	0.0931497578302581
NAC_A	0.795880049205728	6	0.000760086659270752	2.32903179195952	0.00468779064530905	0.093755812906181
MYB	0.927269102980945	10	0.000486005437341923	2.30371558744705	0.00496917638378978	0.0938622205826958
WRKY	0.945268475744817	1	0.000352376081398258	2.07511969664217	0.00841163275250531	0.138915434027247
WRKY	0.945268475744817	3	-0.000627492375609282	2.05525171818289	0.00880538362808063	0.138915434027247
SPL_B	0.945026306033088	2	-0.000467485686379105	2.04424354329878	0.00903142867981366	0.138915434027247
RVE_ARR_GATA	0.943595349686029	10	0.000793919511888449	2.02339610958873	0.00947553827916672	0.138915434027247
C2H2_DOF	0.902963299757305	10	0.00077994548194648	2.01243135413164	0.00971781542098692	0.138915434027247
MIKC	0.900388230145791	10	0.000949525611685085	2.00386179484464	0.00991147306657058	0.138915434027247
BHLH_CAMTA	0.872207688637321	7	-0.000871551671075448	1.98973878991583	0.0102390864562003	0.138915434027247
HSF_GARP	0.934492865586144	6	0.000839736894018442	1.97292029133006	0.0106433834469636	0.138915434027247
SPL_A	0.896557204886166	3	0.000169292440449756	1.9510803834277	0.0111923070623867	0.138915434027247
Tryptophan_cluster	0.906435035704349	4	0.00150522224320647	1.94157038553122	0.0114400945669498	0.138915434027247
MIKC	0.900388230145791	5	-0.00201408276954845	1.9081087998893	0.0123563784143482	0.144867884857876
ERF_DREB_B	0.926532700779886	2	0.00346743869668132	1.8622924074613	0.0137311715345748	0.155619944058514
C2H2_DOF	0.902963299757305	2	-0.00132757162768262	1.83522807793043	0.0146140948616289	0.160283621063027
ABI	0.921514739169393	1	-0.000354114635481794	1.76863238451908	0.0170359993754777	0.18100749336445
RVE_ARR_GATA	0.943595349686029	4	0.000902152650216043	1.68910603075098	0.0204594506883962	0.2107943404259
BZIP	0.942276183811238	10	-0.000382138037070523	1.64188308205168	0.0228095605356997	0.219384592985753
ARF_RAV	0.857433414225547	10	-0.000402004269362378	1.64124312524921	0.0228431964536284	0.219384592985753
ERF9_AS2	0.932463661290281	2	0.00156454749370005	1.63016124685912	0.0234335860078749	0.219384592985753
EIL_SBP	0.897478446861269	2	-0.000338464452929375	1.62207106844313	0.0238742057072731	0.219384592985753
ZAT10_SIZF2	0.849879612552388	4	-0.000375888727182606	1.58127551086745	0.0262255430063059	0.227963187038129
EIL_SBP	0.897478446861269	6	0.000491537970563221	1.57400834214546	0.026668074386594	0.227963187038129
HDZIP_PLINC_AHL	0.933092754469228	3	-0.00235255402320533	1.56541098451468	0.0272012596156745	0.227963187038129
NAC_B	0.815692231940931	10	-0.00029078903998564	1.56083034032658	0.0274896784369508	0.227963187038129
NAC_C	0.895229401829449	10	0.000944570318609549	1.5411810529395	0.0287619910669438	0.232835165780021
C2H2_DOF	0.902963299757305	5	-0.00143216899103927	1.48172008308834	0.032982222483023	0.256531522235622
BPC	0.93971083916394	4	-0.00106016586907501	1.471670906333	0.0337542990432824	0.256531522235622
EIL_SBP	0.897478446861269	5	-0.000759444987420081	1.46912566503992	0.0339527014723618	0.256531522235622
HSF_GARP	0.934492865586144	2	-0.000965879284849018	1.45729048558778	0.0348906864851919	0.257887682716636
RVE_ARR_GATA	0.943595349686029	7	-0.000800685044467034	1.42440791151248	0.0376350145686703	0.265999641494811
SPL8	0.830108071819038	1	0.000329216218672679	1.42009487857972	0.0380106346934711	0.265999641494811
ERF_DREB_A	0.919178119361213	2	0.00200850083888584	1.41640178570948	0.0383352424507228	0.265999641494811
BHLH_CAMTA	0.872207688637321	6	0.000439986518449352	1.37855415790824	0.0418259527101017	0.27289066956186
MYB	0.927269102980945	9	-0.000413785486217007	1.37134492351213	0.0425260530369947	0.27289066956186
HDZIP_PLINC_AHL	0.933092754469228	4	0.00232373240387178	1.3705282991023	0.042606092008382	0.27289066956186
MYB88	0.861549512652762	1	-0.000427547240597534	1.36453132894936	0.0431985004144885	0.27289066956186
JUB1	0.886141722778324	6	-0.000214683023401111	1.35740288169831	0.043913405520414	0.27289066956186
DOF_CDF	0.904259909299267	5	-0.000837199783725193	1.34893887663832	0.0447776320560871	0.27289066956186
SPL15B	0.919495522460883	3	-0.000355547667727813	1.34730220312787	0.044946698516071	0.27289066956186
MYB_TRB	0.942644115521894	7	0.0011811950012728	1.33954467187168	0.0457567666695884	0.272935099432632
ZAT10_SIZF2	0.849879612552388	3	0.000317425150737279	1.31572411490622	0.0483365762102188	0.280103357756361
MYB88	0.861549512652762	6	-0.0002139016103058	1.30858860240241	0.0491373122695796	0.280103357756361
BPC	0.93971083916394	1	0.000277280721609999	1.30600935167182	0.0494300043099461	0.280103357756361
MIKC	0.900388230145791	8	0.00277263312941553	1.29463710298228	0.0507414527398254	0.280560211335999
NAC_C	0.895229401829449	3	0.00208254042454502	1.29095728915594	0.0511732159545492	0.280560211335999
SMZ_RAP2_7_TOE2	0.887890219841093	7	-0.000156396732612064	1.28114260907996	0.0523428530376311	0.280560211335999
MYB	0.927269102980945	1	0.000968054373050597	1.27620790487149	0.0529409944800897	0.280560211335999
MYB_TRB	0.942644115521894	4	-0.00121622717924109	1.27053948038729	0.0536365109907056	0.280560211335999
Tryptophan_cluster	0.906435035704349	3	-0.00124017264336713	1.23708033644046	0.0579321522756014	0.298438360207644
BPC	0.93971083916394	5	-0.000491974814359786	1.22315162078893	0.0598202714207197	0.303565556463354
DOF_CDF	0.904259909299267	10	8.33922267675319e-05	1.20560166430329	0.0622871321972009	0.309736701817802
HDZIP_PLINC_AHL	0.933092754469228	7	-0.00114675014882981	1.20163715678111	0.0628583306630246	0.309736701817802
NAC_B	0.815692231940931	4	-0.000533251420255046	1.17243101763704	0.0672309088701128	0.326550128797691
SPL_A	0.896557204886166	8	-2.27789339183883e-05	1.15693058295977	0.0696737870846106	0.333649121250248
HDZIP_PLINC_AHL	0.933092754469228	6	0.0014222898385464	1.13460444249173	0.0733492297312592	0.346198691451925
SMZ_RAP2_7_TOE2	0.887890219841093	8	0.000400943671070847	1.12883063490837	0.0743308955176191	0.346198691451925
ABI	0.921514739169393	5	0.000371459233615589	1.1216405927359	0.0755717374814937	0.347221496536593
BZIP	0.942276183811238	4	-0.000270041582227576	1.1037971953211	0.0787413406253883	0.356960744168427
SMZ_RAP2_7_TOE2	0.887890219841093	10	-0.000213535057461075	1.0673903943508	0.0856267786177668	0.383067167500536
BZIP_TGA	0.890847749282547	4	0.000457617690517657	1.05902476146777	0.0872921597006961	0.383282571448933
HSF_GARP	0.934492865586144	8	0.00134241459865943	1.05095549583885	0.0889292243071793	0.383282571448933
MYB_TRB	0.942644115521894	5	0.00177200157749956	1.05033275420329	0.0890568327778404	0.383282571448933
HDZIP_PLINC_AHL	0.933092754469228	10	0.000780392857571202	1.03777295953156	0.0916699597090977	0.388342047983826
BZIP_TGA	0.890847749282547	3	-0.000883850293253309	1.0337794815586	0.0925167820196763	0.388342047983826
Tryptophan_cluster	0.906435035704349	6	0.000390651625391226	1.00686258123644	0.0984322514242416	0.408133725417587
SPL15B	0.919495522460883	4	0.000161995019563388	0.99394980331224	0.101402858256224	0.415385202495374
ERF9_AS2	0.932463661290281	4	-0.000693765906090536	0.988659499624127	0.10264563845677	0.41547044137264
BZIP_TGA	0.890847749282547	7	-3.86327182870482e-05	0.982367849551354	0.104143495521285	0.416573982085141
BZIP_TGA	0.890847749282547	10	-0.000340833925090809	0.968597960798989	0.107498409632495	0.422811399568354
BZIP	0.942276183811238	6	8.57910016050229e-05	0.954883085379892	0.110947345181955	0.422811399568354
SPL8	0.830108071819038	6	7.88635661732416e-05	0.946719921393418	0.113052476050157	0.422811399568354
BZIP	0.942276183811238	1	-0.00103598370413149	0.946435474278847	0.11312654557033	0.422811399568354
DOF_CDF	0.904259909299267	2	-0.000130860385868917	0.943230241393986	0.113964544388906	0.422811399568354
NAC_C	0.895229401829449	6	-0.000269058554233392	0.937717578250325	0.115420359254732	0.422811399568354
HSF_GARP	0.934492865586144	10	0.000141706572849062	0.93739683042915	0.115505634349191	0.422811399568354
ABI	0.921514739169393	10	-0.000370176299178741	0.935596230241128	0.115985518891056	0.422811399568354
ARF_RAV	0.857433414225547	3	0.000189667427495474	0.928599257986049	0.117869310219665	0.422811399568354
NAC_B	0.815692231940931	1	0.000424979622421419	0.927608623792352	0.118138479291158	0.422811399568354
ARF_TCP	0.925581343161203	8	-0.000956293211258306	0.910899464392581	0.122772340615514	0.434818706346612
NAC_A	0.795880049205728	5	-0.000307207084902644	0.904394124212584	0.124625202153982	0.436830605488184
SPL_A	0.896557204886166	1	0.000178797892128777	0.887634578720992	0.129528525367758	0.449384679847323
SPL_B	0.945026306033088	9	-0.000472561825174252	0.881963952064666	0.131230882064324	0.450691918200708
NAC_B	0.815692231940931	8	0.000379644121880154	0.87722010040204	0.132672190478434	0.451085447626677
BZIP	0.942276183811238	3	-0.000537849077825413	0.863705705990024	0.136865596335043	0.460735670830839
DOF_CDF	0.904259909299267	6	-0.000479545964684453	0.855437566169138	0.139496218188484	0.464987393961613
BPC	0.93971083916394	8	-0.000687612155793205	0.849204983476177	0.141512569444363	0.467128870010517
BZIP_TGA	0.890847749282547	8	-6.34882054706245e-05	0.840310263186213	0.1444407506668	0.471707111889809
LBD13	0.861688923085408	9	0.000199228615699805	0.836617193854629	0.145674255142441	0.471707111889809
ERF9_AS2	0.932463661290281	8	-0.00153219675002717	0.819717185699622	0.151454720655862	0.482461276118953
HDZIP_PLINC_AHL	0.933092754469228	2	-0.00105552191628979	0.818632678138901	0.151833401602141	0.482461276118953
WRKY	0.945268475744817	4	0.000244898958032749	0.803971863829015	0.157046454504059	0.491222692990733
SPL8	0.830108071819038	5	-0.000143013992035547	0.800447175196014	0.158326213287772	0.491222692990733
BZIP	0.942276183811238	9	0.00051551533612594	0.796103436655078	0.159917710452413	0.491222692990733
NAC_B	0.815692231940931	9	-0.000302293086984544	0.794059203311377	0.160672220864757	0.491222692990733
MIKC	0.900388230145791	6	-0.00139241489071694	0.787677236884322	0.163050735847326	0.491222692990733
ARF_TCP	0.925581343161203	10	-0.000659037655768796	0.787122051881335	0.163259306788096	0.491222692990733
DOF_CDF	0.904259909299267	9	-0.000636230810046565	0.772292748476375	0.16893018260978	0.502423184985577
RVE_ARR_GATA	0.943595349686029	6	-0.00133822232100911	0.767070952638877	0.170973596503267	0.502423184985577
HDZIP_PLINC_AHL	0.933092754469228	8	0.0010857750879686	0.765272741600567	0.171682986093223	0.502423184985577
NAC_B	0.815692231940931	3	4.56209309192275e-05	0.762223383008496	0.172892684245037	0.502423184985577
MYB_TRB	0.942644115521894	2	0.00108384599297306	0.750511840475027	0.177618484225533	0.510935163859499
ZAT10_SIZF2	0.849879612552388	5	-0.00021949983465583	0.745660416908897	0.179613751188025	0.510935163859499
WRKY	0.945268475744817	6	0.00012735207976195	0.743931878031255	0.180330057832764	0.510935163859499
HSF_GARP	0.934492865586144	3	-0.000854720890990421	0.739802009304669	0.182053063193376	0.511554061865685
SPL_A	0.896557204886166	7	-1.64391619641222e-05	0.719787892031512	0.190639156588064	0.525789147346039
BHLH_CAMTA	0.872207688637321	10	-0.000260108524005371	0.715008651235758	0.192748651687908	0.525789147346039
JUB1	0.886141722778324	10	-0.000163249995219855	0.714912464076707	0.192791346217188	0.525789147346039
LBD13	0.861688923085408	5	-0.000236069124064488	0.713757286311727	0.193304833583103	0.525789147346039
ERF_DREB_B	0.926532700779886	4	-0.00124687298882672	0.696807461777309	0.200998371252869	0.542376557349011
HSF_GARP	0.934492865586144	4	0.000184068535118371	0.674307753014928	0.211686053802863	0.566718569236012
ERF_DREB_B	0.926532700779886	10	-0.00188754401421069	0.66626996392337	0.215640353986081	0.572794690275528
SPL_B	0.945026306033088	6	0.000377974465929565	0.656006908569086	0.220796960931241	0.581945478423426
SPL_C	0.933474861980769	5	-0.000298534899276678	0.650317533306087	0.223708490153883	0.584009582271911
ARF_TCP	0.925581343161203	3	0.000167469045990213	0.647787648428759	0.225015456698883	0.584009582271911
SPL_C	0.933474861980769	10	-0.000165646178801881	0.641385343513461	0.228357172246388	0.586880685783106
WRKY	0.945268475744817	8	0.000242479026507055	0.639077458938224	0.229573915321039	0.586880685783106
MYB88	0.861549512652762	4	-0.000240744946727504	0.626414674237301	0.236366174175665	0.599735068803926
MYB88	0.861549512652762	2	1.7808447509249e-05	0.612695524898552	0.243952051761013	0.610997872511633
ZAT10_SIZF2	0.849879612552388	6	0.000217813873183989	0.611779147118099	0.244467343266818	0.610997872511633
ABI	0.921514739169393	8	9.60375760584842e-06	0.608480132888586	0.246331452174078	0.610997872511633
SMZ_RAP2_7_TOE2	0.887890219841093	5	-0.000201230430628151	0.605560132604793	0.247993254137074	0.610997872511633
ZAT10_SIZF2	0.849879612552388	10	-0.000158094490579168	0.588413555095424	0.257980241460826	0.627639504641276
ABI	0.921514739169393	2	-0.000384997093742761	0.587469710383543	0.25854151515527	0.627639504641276
JUB1	0.886141722778324	7	-7.00203232123999e-05	0.578535851072474	0.263915045112066	0.627639504641276
SPL8	0.830108071819038	2	3.41025327063505e-05	0.57685728423676	0.264937061899895	0.627639504641276
ERF_DREB_B	0.926532700779886	6	-0.000178752401729939	0.575012278400192	0.266064983668032	0.627639504641276
NAC_A	0.795880049205728	10	-0.000250132215651333	0.574661648880385	0.266279879114841	0.627639504641276
WRKY	0.945268475744817	10	-2.71641012382797e-05	0.572400643837934	0.267669788744074	0.627639504641276
BHLH_CAMTA	0.872207688637321	8	-0.000116948144682259	0.560796161290436	0.274918419636019	0.640220977234566
ARF_RAV	0.857433414225547	5	0.000196765588443868	0.551172380943554	0.281078494715922	0.650113525193289
NAC_A	0.795880049205728	8	5.6263221359338e-05	0.537291388408563	0.290207486382602	0.663264390206516
NAC_A	0.795880049205728	2	-0.000203640412537271	0.536605967405713	0.290665865119914	0.663264390206516
ERF_DREB_A	0.919178119361213	8	-0.00234094850150119	0.520352873405141	0.301749894268388	0.683713287497925
Tryptophan_cluster	0.906435035704349	8	0.000268213919992013	0.516240971241849	0.304620431348479	0.683713287497925
SPL_A	0.896557204886166	6	0.000120480630633557	0.514761308900601	0.305660057940249	0.683713287497925
SPL8	0.830108071819038	7	-0.000156097119123691	0.502986180883409	0.314060862548503	0.697913027885562
NAC_A	0.795880049205728	9	-0.00020960543719664	0.49647899556026	0.318801975898035	0.703848518216441
SPL_C	0.933474861980769	1	6.44118324084027e-05	0.493481673235092	0.321009826408271	0.704150586960079
MYB88	0.861549512652762	5	0.000243771570657483	0.486730191264783	0.326039192412783	0.710598239874013
ERF_DREB_A	0.919178119361213	6	0.000227817562863782	0.481145159632532	0.330259135978613	0.714726839304307
ABI	0.921514739169393	7	0.000529094044497052	0.47670269769517	0.333654742578039	0.714726839304307
LBD13	0.861688923085408	2	7.94513918695874e-05	0.473417383896049	0.336188316272778	0.714726839304307
BHLH_CAMTA	0.872207688637321	9	-0.00135714558417561	0.472890071909718	0.336596757554964	0.714726839304307
SPL15B	0.919495522460883	1	-3.4230466305659e-05	0.468988717603041	0.339634095720969	0.714726839304307
BZIP_TGA	0.890847749282547	6	0.000325509985209507	0.461567865224002	0.345487337624059	0.714726839304307
ERF_DREB_A	0.919178119361213	4	-0.000292488907776024	0.459777065219711	0.346914885288746	0.714726839304307
SMZ_RAP2_7_TOE2	0.887890219841093	6	-1.67038385256217e-05	0.457215548830366	0.348967073318823	0.714726839304307
SPL15B	0.919495522460883	8	8.08889603329204e-05	0.449390582243127	0.35531162573063	0.714726839304307
NAC_B	0.815692231940931	5	-0.000344846123138126	0.44935072322191	0.355344237297531	0.714726839304307
ERF_DREB_B	0.926532700779886	3	0.000874062561009445	0.447496341301917	0.356864755664985	0.714726839304307
ARF_TCP	0.925581343161203	4	0.000146266870908169	0.444720599634532	0.359152918894118	0.714726839304307
BZIP_TGA	0.890847749282547	5	0.000542960940878755	0.444565426072626	0.359281267278823	0.714726839304307
Tryptophan_cluster	0.906435035704349	5	0.000840396965044276	0.437879542825086	0.364855130167989	0.714726839304307
EIL_SBP	0.897478446861269	10	0.000173070065224097	0.437865092732497	0.364867270037002	0.714726839304307
MYB_TRB	0.942644115521894	8	-0.000392250074622087	0.43750385069766	0.365170889431237	0.714726839304307
C2H2_DOF	0.902963299757305	3	0.000402630797177392	0.432645425962659	0.369278968502244	0.714726839304307
Tryptophan_cluster	0.906435035704349	2	9.16993838979795e-05	0.432307658327291	0.369566282768536	0.714726839304307
ZAT10_SIZF2	0.849879612552388	8	-5.17157011908339e-05	0.4288382682306	0.372530411183766	0.714726839304307
SPL_A	0.896557204886166	5	-0.000121617256474175	0.427147505584597	0.373983545371379	0.714726839304307
ARF_TCP	0.925581343161203	6	9.06907773589496e-05	0.4250061340862	0.375832095902429	0.714726839304307
SPL_C	0.933474861980769	9	-0.000313003003148308	0.424033499307964	0.376674743054312	0.714726839304307
ARF_TCP	0.925581343161203	9	0.000412512053575322	0.42277513137387	0.377767740553532	0.714726839304307
ERF_DREB_B	0.926532700779886	1	-0.00918537936672391	0.419967365469349	0.380217966263772	0.714726839304307
ERF9_AS2	0.932463661290281	6	-0.000599189545833299	0.415972947591404	0.38373114754243	0.714726839304307
NAC_A	0.795880049205728	3	-0.000215281562824401	0.415256799991163	0.384364438672182	0.714726839304307
MYB88	0.861549512652762	10	-0.000122204804246744	0.414887736349737	0.38469121056673	0.714726839304307
HSF_GARP	0.934492865586144	9	-0.000339551039611015	0.406640093291189	0.392066654355143	0.724470991743199
C2H2_DOF	0.902963299757305	8	0.00138210648633587	0.39904997343943	0.398978989967677	0.732402745359539
BPC	0.93971083916394	7	0.000412837750999678	0.397216009269688	0.400667384226101	0.732402745359539
Tryptophan_cluster	0.906435035704349	10	-6.53494657643313e-06	0.390639887547545	0.406780487497216	0.738477390474966
MYB	0.927269102980945	7	9.71321503658669e-05	0.388135303655061	0.409133175176487	0.738477390474966
BZIP	0.942276183811238	8	-0.000773877928849632	0.386318223118601	0.410848567327505	0.738477390474966
JUB1	0.886141722778324	2	7.97712389184082e-05	0.382688985447404	0.414296261686286	0.738477390474966
EIL_SBP	0.897478446861269	1	0.000721817620357603	0.382108346480037	0.414850534060937	0.738477390474966
BZIP_TGA	0.890847749282547	9	-0.000462007619334531	0.374522253517043	0.422160646725064	0.7390399052108
SPL15B	0.919495522460883	9	-0.000126476228600037	0.373112430711385	0.423533307011163	0.7390399052108
ERF_DREB_A	0.919178119361213	5	4.40485494799548e-05	0.37278135640016	0.423856300888449	0.7390399052108
MIKC	0.900388230145791	9	-0.000487041712563678	0.370905851506325	0.425690686452233	0.7390399052108
JUB1	0.886141722778324	9	8.73201779967408e-05	0.369370482428554	0.427198301756986	0.7390399052108
MYB_TRB	0.942644115521894	10	-0.000155141781738245	0.368344801680763	0.428208415666258	0.7390399052108
ERF9_AS2	0.932463661290281	1	-0.00213880019158949	0.364856366236428	0.431661816287231	0.740596953918679
SPL8	0.830108071819038	4	0.000138558184915793	0.363043919172203	0.433467040675933	0.740596953918679
BPC	0.93971083916394	10	0.000144489070416719	0.357124405545296	0.439415724860094	0.746020734261834
ERF_DREB_B	0.926532700779886	8	-0.00226145813987871	0.353873898286274	0.442716900948647	0.746020734261834
ABI	0.921514739169393	6	-2.32974351198633e-05	0.350477513893051	0.446192726135425	0.746020734261834
LBD13	0.861688923085408	1	-0.000172125853012416	0.345513939769736	0.451321538812669	0.746020734261834
ERF_DREB_B	0.926532700779886	9	0.00135634259862914	0.345498363717057	0.451337725834197	0.746020734261834
MYB88	0.861549512652762	8	-2.07878913664749e-05	0.344309587146691	0.452574846568604	0.746020734261834
SPL_C	0.933474861980769	7	-9.93554800242007e-05	0.342261670232141	0.454714004235128	0.746020734261834
NAC_C	0.895229401829449	5	-0.00114225259534317	0.332663589659098	0.464875234392812	0.746020734261834
HSF_GARP	0.934492865586144	5	0.000917646657411261	0.332587841221344	0.464956323711992	0.746020734261834
ZAT10_SIZF2	0.849879612552388	2	-5.04317003697583e-05	0.33255838594467	0.464987859644801	0.746020734261834
SPL_A	0.896557204886166	2	-3.24291052212717e-05	0.33213567698399	0.465440663513317	0.746020734261834
MYB88	0.861549512652762	9	-0.000227152916653961	0.329922184249123	0.467818956356734	0.746020734261834
SPL8	0.830108071819038	10	3.54464782070913e-05	0.329524612587269	0.468247413834229	0.746020734261834
BHLH_CAMTA	0.872207688637321	5	-0.000646454555536014	0.329304098221339	0.468485228276722	0.746020734261834
BZIP	0.942276183811238	5	0.000256757924374629	0.3283142456435	0.469554226858919	0.746020734261834
MYB88	0.861549512652762	3	-9.66879116401374e-05	0.325361149147771	0.47275796097682	0.747617240614506
WRKY	0.945268475744817	7	8.1777077050973e-05	0.321628376117412	0.476838841185079	0.750579657420958
JUB1	0.886141722778324	5	-2.88655897655364e-05	0.311326546230202	0.488285079494644	0.765054963263498
Tryptophan_cluster	0.906435035704349	9	0.000800378211764398	0.306438680211121	0.493811636583568	0.765172303200696
LBD13	0.861688923085408	4	-8.84349618711672e-05	0.305890200586018	0.494435675646765	0.765172303200696
WRKY	0.945268475744817	5	0.000169354459263763	0.30450642328167	0.496013591225007	0.765172303200696
MYB_TRB	0.942644115521894	6	-0.00137337561803104	0.303326954786904	0.497362509001243	0.765172303200696
ERF9_AS2	0.932463661290281	9	0.000599811043726013	0.301366701028307	0.499612503854572	0.765172303200696
WRKY	0.945268475744817	2	0.00010451508716856	0.28629240507274	0.517258451002253	0.788645171931686
SPL_B	0.945026306033088	1	0.000685855367559363	0.283896373822182	0.520120086590103	0.789467988574264
MYB	0.927269102980945	8	-0.000143820888148908	0.279448427404466	0.525474411643807	0.794050222039531
ERF9_AS2	0.932463661290281	3	0.00106639783745742	0.277137046579684	0.528278521153927	0.794755297311218
ARF_TCP	0.925581343161203	7	0.000254088284564369	0.274878174163672	0.531033385827418	0.795380401679832
RVE_ARR_GATA	0.943595349686029	9	0.000397158333531309	0.262919768091145	0.545858694147371	0.8019158283074
NAC_C	0.895229401829449	7	-0.000323536522188927	0.262892248359841	0.545893284410824	0.8019158283074
ERF_DREB_A	0.919178119361213	10	-0.000361913874911188	0.262778930335892	0.546035739868789	0.8019158283074
SPL_A	0.896557204886166	4	-5.06548465160256e-05	0.262091282371541	0.546901000191873	0.8019158283074
SPL15B	0.919495522460883	5	0.000158120518559951	0.261862146435824	0.54718962402152	0.8019158283074
EIL_SBP	0.897478446861269	7	-0.000172169553712886	0.256507098533003	0.553978489099333	0.808380627870271
ERF_DREB_A	0.919178119361213	7	-0.000528374754929267	0.254173507573527	0.556963188797946	0.80926275295428
RVE_ARR_GATA	0.943595349686029	8	-2.99040593459359e-05	0.248641895548774	0.56410260392084	0.809518120512135
DOF_CDF	0.904259909299267	4	7.9788161346108e-05	0.24850671121881	0.564278221400384	0.809518120512135
JUB1	0.886141722778324	3	2.95948627175972e-05	0.248503996447576	0.564281748709929	0.809518120512135
DOF_CDF	0.904259909299267	7	-5.19332237448386e-05	0.244236073832008	0.569854426556955	0.811941000420953
SMZ_RAP2_7_TOE2	0.887890219841093	4	-0.000212257074370906	0.243556543654106	0.570746762060611	0.811941000420953
ARF_RAV	0.857433414225547	8	-0.000209510793853246	0.238069851520332	0.578003074452449	0.815476076221002
C2H2_DOF	0.902963299757305	7	-1.44245043066637e-06	0.238050649885218	0.578028630497828	0.815476076221002
JUB1	0.886141722778324	4	0.000113317873480231	0.231432250559089	0.586904918971794	0.824577158885991
MIKC	0.900388230145791	4	-0.000458239067181158	0.229622753405999	0.589355372129284	0.824612454831097
SPL_B	0.945026306033088	10	-8.4319291559314e-06	0.227269694374168	0.592557235667728	0.825694508717326
BHLH_CAMTA	0.872207688637321	4	4.1495501616503e-06	0.222255211260018	0.599438715184773	0.828946730684931
ARF_TCP	0.925581343161203	5	-0.000101004443049954	0.222017186883058	0.599767340436744	0.828946730684931
NAC_B	0.815692231940931	6	0.000128545589740711	0.214910153345304	0.609663011014735	0.839212241882631
SPL_C	0.933474861980769	3	-2.92221206653962e-05	0.210857756760687	0.615378392845232	0.843663925674914
LBD13	0.861688923085408	6	0.000204469903696632	0.204360228782269	0.624654353644144	0.844751607522109
WRKY	0.945268475744817	9	0.000212092659920096	0.204322500536458	0.624708621284374	0.844751607522109
RVE_ARR_GATA	0.943595349686029	1	-0.000927832113023588	0.203943318522404	0.62525429184264	0.844751607522109
ARF_RAV	0.857433414225547	6	0.000257371709609048	0.203349349371259	0.626110014986975	0.844751607522109
C2H2_DOF	0.902963299757305	9	-6.97913928159252e-05	0.197910488805081	0.634000369796563	0.848710552374706
NAC_C	0.895229401829449	2	0.000777077066637068	0.197885598446423	0.634036706774045	0.848710552374706
BPC	0.93971083916394	3	0.000954893289653997	0.192076380786042	0.642574695672477	0.852201585562752
NAC_C	0.895229401829449	8	0.000219438997649404	0.191069685507689	0.644065912461031	0.852201585562752
SPL15B	0.919495522460883	2	-4.99567787554387e-06	0.191003455819639	0.644164139675374	0.852201585562752
MYB_TRB	0.942644115521894	9	0.000237105539483617	0.187610519825458	0.649216397118168	0.855556492326268
ERF9_AS2	0.932463661290281	5	0.000741118817329419	0.185401866095756	0.652526470308602	0.85659845523137
SMZ_RAP2_7_TOE2	0.887890219841093	9	-0.000108191732936367	0.183477733319623	0.655423889161954	0.857092778134863
ARF_RAV	0.857433414225547	4	-0.00017053002266566	0.180062446489699	0.660598454812316	0.85758014448481
SPL_B	0.945026306033088	4	-8.39032070741745e-05	0.178524847668774	0.662941417140408	0.85758014448481
MYB	0.927269102980945	6	-0.000113191136898436	0.177646736515506	0.664283191423973	0.85758014448481
C2H2_DOF	0.902963299757305	4	-0.000193327169888665	0.176600272908276	0.665885759247029	0.85758014448481
BHLH_CAMTA	0.872207688637321	3	-0.000618932002472169	0.174295433266336	0.669429068515422	0.858890125642429
SPL_A	0.896557204886166	9	-0.000198797073431678	0.17090754309467	0.674671643183461	0.860804077815341
ABI	0.921514739169393	3	-0.000507801118433346	0.170063340003477	0.675984378754988	0.860804077815341
SPL8	0.830108071819038	3	-8.21251411682243e-06	0.163189948559466	0.686768000727556	0.871272836743914
ERF_DREB_B	0.926532700779886	7	-0.000684888093133204	0.161433524915897	0.689551130918756	0.871551615287646
ABI	0.921514739169393	9	-0.000143551500483435	0.159221200079925	0.693072711988038	0.872272744430918
SPL8	0.830108071819038	9	-4.71940820046181e-05	0.155705473645687	0.698706086339043	0.872272744430918
ARF_RAV	0.857433414225547	2	-0.000148766011406551	0.155563475218371	0.698934575051624	0.872272744430918
MIKC	0.900388230145791	3	0.000684449000151487	0.15320317961034	0.702743472625091	0.872272744430918
ZAT10_SIZF2	0.849879612552388	7	7.30668907717128e-05	0.150372450874545	0.70733891046335	0.872272744430918
SPL15B	0.919495522460883	6	-4.32815728065338e-07	0.147046849420865	0.712776135411652	0.872272744430918
Tryptophan_cluster	0.906435035704349	7	0.00024614434677608	0.146588427908609	0.713528906723388	0.872272744430918
BPC	0.93971083916394	2	-0.000676465226861299	0.145490244808542	0.715335461873354	0.872272744430918
NAC_B	0.815692231940931	7	-1.49061139527465e-05	0.144635569329856	0.716744601719527	0.872272744430918
SPL_B	0.945026306033088	8	-0.000156330241814693	0.142712159763965	0.719925970029712	0.872272744430918
NAC_A	0.795880049205728	7	0.000152075916312402	0.141158696560577	0.722505742849256	0.872272744430918
MYB_TRB	0.942644115521894	1	-0.00174019224979455	0.14061909694563	0.723403995383123	0.872272744430918
ARF_RAV	0.857433414225547	9	-0.00013577319061497	0.13829190898672	0.727290795136446	0.872272744430918
SPL_B	0.945026306033088	3	4.54138188757953e-05	0.137874240421449	0.727990579801478	0.872272744430918
SPL_C	0.933474861980769	6	0.000198754796958659	0.137508274539088	0.728604292407002	0.872272744430918
ERF_DREB_A	0.919178119361213	1	-0.00423389868581377	0.135905332732323	0.731298474142232	0.872426249853891
MYB	0.927269102980945	2	5.45119490055182e-05	0.133890064282863	0.734699823847005	0.873419371006929
MYB	0.927269102980945	4	-0.000116962460906909	0.130677438089974	0.740154803356686	0.876182898200742
ZAT10_SIZF2	0.849879612552388	9	7.76564854217615e-05	0.129491657146565	0.742178454946511	0.876182898200742
ABI	0.921514739169393	4	-0.000319928733266169	0.127862884665113	0.744967137601788	0.876431926590338
NAC_A	0.795880049205728	1	-4.43871033193513e-05	0.12351869209124	0.752456343657293	0.879168830699263
BZIP	0.942276183811238	7	-2.49910313200799e-05	0.122639453799034	0.753981250397195	0.879168830699263
HSF_GARP	0.934492865586144	7	0.000455039869490538	0.122023783011058	0.755050878129955	0.879168830699263
DOF_CDF	0.904259909299267	3	0.000803633626200483	0.117447599722911	0.763048952115865	0.882786487693807
BHLH_CAMTA	0.872207688637321	2	-0.0003597432600439	0.117275909586027	0.763350668770527	0.882786487693807
BZIP_TGA	0.890847749282547	1	6.25982342442817e-05	0.113914845057043	0.769281263479072	0.886629252823337
LBD13	0.861688923085408	3	0.000126176255736648	0.106395354031798	0.78271678284421	0.898068071466243
ERF_DREB_A	0.919178119361213	9	-8.37611888043524e-05	0.1054132113008	0.784488874192572	0.898068071466243
MYB88	0.861549512652762	7	-6.05384884346424e-05	0.102213763199138	0.790289545451288	0.899509403441132
SPL_C	0.933474861980769	2	7.55036749350193e-05	0.098664696209184	0.796774274942988	0.899509403441132
LBD13	0.861688923085408	10	3.2593178204788e-05	0.0984143105209411	0.79723377513037	0.899509403441132
ERF_DREB_A	0.919178119361213	3	0.00166284504544698	0.0982568539074122	0.797522870419999	0.899509403441132
SPL15B	0.919495522460883	10	-0.000165403289291317	0.0974662662798567	0.798975999527123	0.899509403441132
SPL_C	0.933474861980769	4	-0.000103988370069461	0.0945790055954873	0.80430541832816	0.90017647475131
NAC_A	0.795880049205728	4	1.04173766795199e-05	0.0942776745524306	0.804863671542348	0.90017647475131
EIL_SBP	0.897478446861269	3	-8.13809714339848e-05	0.0923972047933234	0.808356240116748	0.900388938514106
EIL_SBP	0.897478446861269	8	-0.000155162791185173	0.091327339607353	0.810350044662695	0.900388938514106
SPL_A	0.896557204886166	10	6.53862874171093e-05	0.0886010393619986	0.81545304850069	0.903107610717376
BPC	0.93971083916394	9	-0.000110994843662533	0.0786130386892869	0.834424335042318	0.921117772449312
ERF_DREB_B	0.926532700779886	5	0.0017668364283713	0.0744760058643711	0.84241093212599	0.926924650235718
MYB	0.927269102980945	3	-0.000194065884849784	0.0727997015270478	0.845668781292949	0.927507695611621
EIL_SBP	0.897478446861269	4	-0.000115855885702166	0.0646435443857242	0.861700719584901	0.940430279818579
SMZ_RAP2_7_TOE2	0.887890219841093	3	3.73038483625493e-05	0.0639977190039039	0.862983080304108	0.940430279818579
JUB1	0.886141722778324	1	-0.000241258513148168	0.0618854159485737	0.86719064474875	0.940549844070362
ERF9_AS2	0.932463661290281	7	-0.000365949277674998	0.0611674532069208	0.868625444229687	0.940549844070362
SPL8	0.830108071819038	8	-0.000116418716982096	0.0571306194292824	0.876737091976973	0.941810136964108
ARF_TCP	0.925581343161203	1	-0.0019705419537444	0.056756500256447	0.877492674854597	0.941810136964108
JUB1	0.886141722778324	8	-7.48700940836651e-05	0.0548335825015384	0.8813865472158	0.941810136964108
ARF_RAV	0.857433414225547	1	0.000435330775289889	0.053395735699259	0.884309446452457	0.941810136964108
SMZ_RAP2_7_TOE2	0.887890219841093	2	-0.000129571483010084	0.053210709146776	0.884686277368833	0.941810136964108
ZAT10_SIZF2	0.849879612552388	1	-1.62904736331095e-05	0.0523655781583478	0.886409540672102	0.941810136964108
EIL_SBP	0.897478446861269	9	9.89248675796375e-05	0.0498370392857392	0.891585425786677	0.943667584045372
HDZIP_PLINC_AHL	0.933092754469228	5	0.00152671076099094	0.0488040085049584	0.893708711948852	0.943667584045372
SPL15B	0.919495522460883	7	0.00015385213799612	0.0456047058898837	0.900316675434758	0.946571384268811
NAC_C	0.895229401829449	4	-0.000400925388844242	0.0447805356303517	0.902026848538514	0.946571384268811
MIKC	0.900388230145791	7	0.000884691940373842	0.0382167371206837	0.91576335917406	0.955286236144136
SPL_B	0.945026306033088	7	0.000155835279431267	0.0371246189924999	0.918069122573573	0.955286236144136
LBD13	0.861688923085408	7	8.80479613864958e-05	0.0362740357738995	0.919868959844306	0.955286236144136
MYB	0.927269102980945	5	-6.71217084309735e-05	0.035378180452152	0.921768408399148	0.955286236144136
RVE_ARR_GATA	0.943595349686029	5	0.000414118697550559	0.0341494986580659	0.924379916739473	0.955286236144136
DOF_CDF	0.904259909299267	8	-5.73078117437792e-05	0.0310211080369317	0.931062621883844	0.959276640728809
SPL_C	0.933474861980769	8	-0.000154628749310894	0.0292634969112496	0.934838313152473	0.960256877558432
BZIP_TGA	0.890847749282547	2	-6.97716348193833e-05	0.0250622834914391	0.94392549535465	0.964580728846874
MYB_TRB	0.942644115521894	3	0.000276577254473604	0.0246961025404371	0.944721713841203	0.964580728846874
ARF_RAV	0.857433414225547	7	0.000242687325268571	0.0220896739873504	0.950408531153142	0.967481738299605
HDZIP_PLINC_AHL	0.933092754469228	9	0.000237069644193227	0.0188896918684664	0.957437223589404	0.971496012178652
LBD13	0.861688923085408	8	-0.000123495778664804	0.0176986174159004	0.960066647329491	0.971496012178652
BPC	0.93971083916394	6	-0.000509139815029849	0.0126053747165867	0.971392229954476	0.978581777965414
RVE_ARR_GATA	0.943595349686029	3	0.000206082395216397	0.0117060502724882	0.97340584501931	0.978581777965414
ERF9_AS2	0.932463661290281	10	9.55469107043524e-05	0.00962942902307978	0.978071425189819	0.978581777965414
NAC_C	0.895229401829449	9	0.000585441253856701	0.00940287543766813	0.978581777965414	0.978581777965414
