## Supplemental Table 6 for "Extensive modulation of a conserved *cis*-regulatory code across 589 grass species"

Term	Annotated	Significant	Expected	pval	neglog10Fisher	enrichment
pentose-phosphate shunt; non-oxidative branch	5	3	0.26	0.0012	2.920818754	11.53846154
acyl carrier activity	5	3	0.26	0.0013	2.886056648	11.53846154
response to auxin	210	20	10.75	0.0041	2.387216143	1.860465116
ribose-5-phosphate isomerase activity	7	3	0.36	0.0042	2.37675071	8.333333333
ubiquitin-dependent ERAD pathway	33	6	1.69	0.0059	2.229147988	3.550295858
cellular oxidant detoxification	161	16	8.24	0.0083	2.080921908	1.941747573
inorganic diphosphate phosphatase activity	9	3	0.47	0.0093	2.031517051	6.382978723
oxidoreductase complex	81	7	4.16	0.013	1.886056648	1.682692308
organic acid biosynthetic process	292	20	14.95	0.0145	1.838631998	1.337792642
cytoskeletal motor activity	45	6	2.34	0.015	1.823908741	2.564102564
regulation of timing of meristematic phase transition	20	4	1.02	0.0171	1.76700389	3.921568627
chitin catabolic process	12	3	0.61	0.0208	1.681936665	4.918032787
methyltransferase complex	27	5	1.39	0.021	1.677780705	3.597122302
response to oxidative stress	224	19	11.47	0.0215	1.66756154	1.656495205
protein serine/threonine/tyrosine kinase activity	12	3	0.62	0.0217	1.663540266	4.838709677
proteolysis involved in protein catabolic process	405	27	20.73	0.0233	1.632644079	1.302460203
DNA catabolic process	5	2	0.26	0.0236	1.627087997	7.692307692
xylan catabolic process	5	2	0.26	0.0236	1.627087997	7.692307692
water homeostasis	5	2	0.26	0.0236	1.627087997	7.692307692
phosphopantetheine binding	5	2	0.26	0.0244	1.612610174	7.692307692
ubiquitin-specific protease binding	5	2	0.26	0.0244	1.612610174	7.692307692
heme binding	259	21	13.48	0.0292	1.534617149	1.557863501
endoplasmic reticulum unfolded protein response	14	3	0.72	0.0318	1.49757288	4.166666667
threonine-type endopeptidase activity	14	3	0.73	0.0332	1.478861916	4.109589041
myosin complex	6	2	0.31	0.034	1.468521083	6.451612903
delta DNA polymerase complex	6	2	0.31	0.034	1.468521083	6.451612903
ornithine metabolic process	6	2	0.31	0.0342	1.465973894	6.451612903
transcription initiation at RNA polymerase III promoter	6	2	0.31	0.0342	1.465973894	6.451612903
primary root development	6	2	0.31	0.0342	1.465973894	6.451612903
pectin acetylesterase activity	6	2	0.31	0.0353	1.452225295	6.451612903
RNA biosynthetic process	1480	79	75.77	0.0388	1.411168274	1.042629009
nucleocytoplasmic transport	86	4	4.4	0.0388	1.411168274	0.909090909
cytosolic small ribosomal subunit	15	3	0.77	0.039	1.408935393	3.896103896
oxidoreductase activity; acting on the aldehyde or oxo group of donors; NAD or NADP as acceptor	37	5	1.93	0.0413	1.384049948	2.590673575
pollen exine formation	22	4	1.13	0.0453	1.343901798	3.539823009
plant ovule development	16	3	0.82	0.0454	1.342944147	3.658536585
cellular response to salt stress	16	3	0.82	0.0454	1.342944147	3.658536585
NADP binding	43	6	2.24	0.0454	1.342944147	2.678571429
pollination	82	8	4.2	0.0459	1.338187314	1.904761905
sucrose catabolic process	7	2	0.36	0.0463	1.334419009	5.555555556
regulation of shoot apical meristem development	7	2	0.36	0.0463	1.334419009	5.555555556
CAAX-box protein processing	7	2	0.36	0.0463	1.334419009	5.555555556
response to karrikin	39	5	2	0.0473	1.325138859	2.5
glutathione peroxidase activity	7	2	0.36	0.0477	1.321481621	5.555555556
thioredoxin-disulfide reductase activity	7	2	0.36	0.0477	1.321481621	5.555555556
glycopeptide alpha-N-acetylgalactosaminidase activity	7	2	0.36	0.0477	1.321481621	5.555555556
U3 snoRNA binding	7	2	0.36	0.0477	1.321481621	5.555555556
